# Plant-parasitic nematode microRNAs hijack plant AGO1 to induce host-cell reprogramming

**DOI:** 10.64898/2026.02.13.705329

**Authors:** Ange Dussutour, Yara Noureddine, Martine da Rocha, Oussama Yahmi, Abile T. Mohammed, Karine Mulet, Pauline Foubert, Ercan Seçkin, An-Po Cheng, Jérôme Zervudacki, Lionel Navarro, Arne Weiberg, Michaël Quentin, Bruno Favery, Stéphanie Jaubert

## Abstract

Cross-kingdom RNA interference (ckRNAi) is emerging as a mode of inter-organismal gene regulation, yet mechanistic examples in plant–metazoan interactions remain limited. Here, we demonstrate miRNA-driven ckRNAi in the nematode–plant pathosystem. Root-knot nematodes are among the most destructive plant pathogens, reprogramming root tissues to develop into galls containing multinucleated, hypermetabolic giant feeding cells essential for parasitism. AGO1-associated small-RNA immunoprecipitation (AGO1-RIP) from tomato galls revealed the selective in planta loading of 10 M. incognita miRNAs into host AGO1. Integrating degradome profiling, target prediction, and dual-luciferase reporter assays, we validated miRNA-directed silencing of nine tomato transcripts by four secreted nematode miRNAs. These targets map to major pathway classes involved in immune signaling, metabolic regulation, and cellular reprogramming linked to feeding-site establishment. Functional analyses further show that the nematode-secreted miR-2b is enhances giant feeding cell development. Comparative AGO1-RIP in Arabidopsis thaliana identified a conserved subset of AGO1-loaded nematode miRNAs, including miR-2b and miR-100, consistent with shared small-RNA effectors across hosts. Finally, the overlap between AGO1-loaded miRNA families and helminth secreted small-RNA repertoires supports evolutionary convergence on RNA-based virulence strategies. Collectively, our findings establish miRNA-mediated ckRNAi as a mechanistic component of plant–root-knot nematode interactions and provide a framework for leveraging RNA-based vulnerabilities for nematode control.
