## Supplemental Table 2 for "Plant-parasitic nematode microRNAs hijack plant AGO1 to induce host-cell reprogramming"

### Sheet: Feuil1
Name	methode	scaffold	strand	start_precurseur	stop_precurseur	Size_precursor	sequence_precurseur	start_miRNA	stop_miRNA	Cluster
min-miR-minc74	shorstack	minc3s00007	-	194202	194310		aaucagaaauuuugguuauucugguuugaugcacacguguuaacuauaaaaauuagacauuaauuguuaccaugugccccaaaucuggaugacugauuuuucuauauuu	194225	194246	Cluster 1 : min-miRX/min-miR-35a/min-miR-minc-135
min-miR-minc109	mirdeep2	minc3s00007	+	221569	221639	27259	cugggcauuguucuuuagucaugauucugaaaauuaauaaauuuuacaugacuagaacaaauguucugcu	221617	221639
min-	mirdeep2	minc3s00007	+	221685	221753	46	ucuuguauucaacaugggaaugaaauaauuuuuuaaaaaaaaccauucacauguaagaauacucgagc	221730	221753
min-miR35a	mirdeep2	minc3s00007	+	221825	221898	72	uguguauuaucuucuuggugaacuuguguuuaauucacauuuaauaauuguucaccgggagaaaauauacaga	221876	221898
min-miR-minc135	mirdeep2	minc3s00007	+	221958	222035	60	uucuguuuguucuuugccguugagcuuaaaaaauauuauaauuuugaaaugcucaccggggguucacaaacagauug	221958	221983
min-miR-67a	mirdeep2	minc3s00023	-	21613	21676		cgacucuguugguuguagguguuuuuugaaaaaauuaaucaucacaacccccuagaguucgcu	21654	21676
min-miR-minc162	mirdeep2	minc3s00023	-	51378	51438	29702	cggacaaaacuugcggaaaauuuuuucaauuuuuaaauuuguccgcacguuuuguccgca	51415	51438
min-miR-minc5	mirdeep2_shorstack	minc3s00023	+	218025	218099	166587	aggauugguauacauagguaauuuugucuucuuuaaaaaaaauuuuuuuuaauuaccaugugaacccauucuga	218077	218099
min-miR-7904b1	mirdeep2_shorstack	minc3s00029	-	181838	181920		cggcgcugcagauuuuuugggagagaaaagggguuauucccccucuuuuucuuuagacucucaaaaauuccguugcgucgca	181898	181920
min-miR-7904a	mirdeep2_shorstack	minc3s00029	-	190970	191051	9050	cggcgcugcagauuuuuugggagagaaaagggguaacuccccucuuuuucuuuagacucucaaaaauuccguugcgucgca	191029	191051
min-miR-57b	mirdeep2	minc3s00038	-	59022	59103		uacccuguagucccgagccguuugagagagacguuacuuaaaacguuguuugaaaccaaacggaacucgagauggggaaga	59022	59046
min-miR-57a	mirdeep2	minc3s00038	-	79458	79535	20355	uacccuguagucccgagccguuugagaaagacuauaaaacguuguuugaaaccaaacggaacucgagauggggaaga	79458	79482
min-miR-22a1	mirdeep2_shorstack	minc3s00076	-	91673	91743		aguccuucuuugugcugcuuggcuuuuuuuaaaaauuauauauguccaagcugcccaauugaaugacuga	91720	91743	cluster 2: min-miR-22a/-22b
min-miR-22b1	mirdeep2	minc3s00076	+	92356	92427	613	agcccuucaaugugcugcuuuuggcuauuuaaaaaauuauauuaugucaagcugcucaguugaaaggcuga	92403	92427
min-miR-184a	mirdeep2	minc3s00076	+	103658	103744	11231	gcuuaucaucuuccgggcccguuuucaaaucugugaauuuuaugacagauaaaagucaacgacuggacggaagucugauaaggagc	103721	103744
min-279a1	mirdeep2_shorstack	minc3s00128	+	85750	85823		augggugugccucuccagucguguuuuuggccuagugccacuauuuggcucaugacuagauccacacucaucu	85802	85823	cluster 3 :miR-279/miR-2-b1
min-miR-2b1	mirdeep2	minc3s00128	+	85900	85960	77	agccuuaucaacugcgauuacauuguaauuaaagauuguaucacaguucgauauggccuc	85938	85960
min-miR-7934a	mirdeep2	minc3s00133	+	48451	48529		ugagauuucuaaugagcauuguacgccgcuaaugagacagaaauuguuuuauguaaaaugccccucugaaaucucaac	48506	48529	Cluster 4
min-miR-5359a1	mirdeep2	minc3s00133	-	51469	51541	2940	ucugggauuuuuuauguugguagagucacauguacuuuuaacuauaaccucccaacauuuuaaucucagcgc	51469	51491
min-miR-minc179	mirdeep2	minc3s00281	+	34637	34700		gguguuuaguccaguccaccuuuaaaugcaauuucacuuuguuggugacuagacaaacaacua	34682	34700	Cluster 5
min-miR-2c1	shorstack	minc3s00281	+	34930	35045	230	aaugcuucgaauuuggcgucuacccgaucgaacuuugcgauacccuguguguguucuuucuaggcacaucaccauaaauggugguaucacaguuccgucugguacccgccaguucg	34955	34978
min-miR-minc151	mirdeep2	minc3s00298	-	9006	9096		uuucuauacuauuuccugucucuguuuucaaauugcuacuuuuccggaagucgcaaauuuuccggaagagauagaaauaguagggaaaau	9006	9029
min-miR-67b	mirdeep2	minc3s00298	+	27974	28034	18878	ccgacucuguugguuguagguguuuuuaaaaauaaucaucacaacccccuagaguucgcu	28012	28034
min-miR-minc165	mirdeep2	minc3s00382	-	41698	41758		uuuucauguggcggcucaaauagagaagaauaaaagcauuugagccgccacaggggaaaa	41698	41720	Cluster 6
min-miR-minc18	mirdeep2	minc3s00382	+	45954	46038	4196	agagaccggacugggagugucguaugagaaucgaaaaucucgauaaccgagauuuuagaucgagacuuccugauccgaucucua	46016	46038
min-miR-9a1	mirdeep2_shorstack	minc3s00453	+	47742	47802		cuuuggucauuuagcuguaugaauccguugauuugaucauaaagcuagauuaccagagcu	47780	47802
min-miR-2a1	mirdeep2	minc3s00453	+	57975	58058	10173	cgccuaaagcugaccagugauuuguuaucgcguauuuguuacgugaaauuuguuaaauucauaucacagccugcuuuagcgua	58036	58058
min-miR-let-7a1	mirdeep2_shorstack	minc3s00458	-	42090	42159		ugagguaguagguuguauaguuaaagaacaguaucagucggaguaacuaacgcagccugcucacucggc	42090	42112	Cluster 7
min-miR-100a	mirdeep2_shorstack	minc3s00458	-	42512	42604	353	aacccguagauccgaacuagucucucguguccguccuuggcaaguccaaaacggugcgcauuuggguagacuggcucggcguuucgggugga	42512	42535
min-miR-minc66	mirdeep2_shorstack	minc3s00598	+	5864	5923		cagaaaugauugaauuauuauuucaugacauucaaauaauaauucaaucauuucuggau	5900	5923
min-miR-minc67	mirdeep2	minc3s00598	+	24096	24157	18173	cagaaaugauugaauuauuauuugaaugucauacauaaaauaauaauucaaucauuucugu	24136	24157
min-miR-22a2	mirdeep2_shorstack	minc3s00619	-	57781	57849		aguccuucuuugugcugcuuggcuuuuuuuaaaaauuauauguccaagcugcccaauugaaugacuga	57826	57849	Cluster 8
min-miR-22b2	mirdeep2	minc3s00619	+	58467	58538	618	agcccuucaaugugcugcuuuuggcuauuuuaaaaauuauauugcgucaagcugcucaguugaaaggcuga	58514	58538
min-miR36a	mirdeep2	minc3s00742	-	2370	2443		uguguauuaucuuuuuggugaacuuguguuuaauucacauuuaauaauuguucaccgggagaaaauauacaga	2421	2443	Cluster 9
min-	mirdeep2	minc3s00742	-	2514	2580	71	ucuuguauucaacaugggaaugaaacaauuuuuuaaaaaaccauucacauguaagaauacucgagc	2557	2580
min-miR-minc110	mirdeep2	minc3s00742	-	2629	2700	49	cugggcauuguucuuuagucaugauuguuggaaauuauuaaauuuuacaugacuagaacaaauguucugcu	2678	2700
min-miR-minc34	mirdeep2	minc3s00785	-	50963	51022		auaaaguucgagugcagcagaaaaauuaaauuugguuucaguucucucgaacuuuaaau	50963	50984	Cluster 10
min-	mirdeep2	minc3s00785	-	51252	51311	230	auaaaguucgagugcagcagaaaaauuaaauuugguuucaguucucucgaacuuuuaaa	51252	51273
min-miR-minc79	mirdeep2_shorstack	minc3s00786	+	2441	2502		uaauaucaaccauaaauuuguaugaguaaaauucgccauagaaauuuuuguugauauuaac	2479	2502
min-miR-minc9	mirdeep2	minc3s00786	+	24723	24785	22221	aaggcuaaaaauccgcguuuugccaauaaguguguugacaaaacgugggguuuuagccuuuc	24723	24746
min-235b1	mirdeep2	minc3s00916	+	8169	8240		aggcugaagcguuuuggaauauucugcgccaauuuaaaaaacagagcaauauugcacucguuucggccuga	8218	8240
min-miR-minc58	mirdeep2	minc3s00916	-	20889	20946	12649	gucucuccacuauuguaauuaucgaugaucaaucgauaauuuaauaguggagaguau	20889	20912
min-miR-minc57	mirdeep2	minc3s00916	+	41937	41994	20991	gucucuccacuauuguaauuaucgaugaucaaucgauaauuuaauaguggagaguau	41937	41960
min-miR-100b	shorstack	minc3s00980	+	22654	22777		gcuaaaaucccuaucuggucaacccguagauccgaacuagucucucguguccguccuuggcaaguccagaacgggccgcacuuggguagacuggcucggcguuucggguggauugguuagguga	22678	22700	Cluster 11
min-miR-let-7a2	mirdeep2_shorstack	minc3s00980	+	23118	23187	341	ugagguaguagguuguauaguuaaagaacaguaucagucggaguaacuaacgcagccugcucacucggc	23118	23140
min-miR-5359a2	mirdeep2	minc3s01205	+	23735	23807		ucugggauuuuuuauguugguagagucacauguacuuuuaacuauaaccucccaacauuuuaaucucagcgc	23735	23757	Cluster 12
min-miR-7934b1	mirdeep2	minc3s01205	-	26792	26870	2985	ugagauuucuaaugagcauuguacgccgcuagugagacagaaauuguuuuauguaaaaugccccucugaaaucucaac	26847	26870
min-miR-240a1	mirdeep2	minc3s01205	-	26935	27019	65	ugagguuugcugugucaguaugccguauauacccuuauuuaaauuuaagggagaucuguccacacuggccuuucaaaccucucg	26997	27019
min-miR-minc48	mirdeep2	minc3s01467	-	3703	3773		cggacgaaaaaucagcucaauuuauaaaauggucucacauaaaaaaauuuaacugauuuuccguucgaau	3703	3726
min-miR-minc140	mirdeep2	minc3s01467	-	18284	18364	14511	uugggcaagucauaaccggagauuguuuauauuuuauuuuaaaaaagcauugguacauccucgguuugucuuggucaaca	18284	18307
min-miR-minc180	mirdeep2	minc3s01534	+	16983	17046		gguguuuaguccaguccaccuuuaaaugcaauuucacuuuguuggugacuagacaaacaacua	17028	17046	Cluster 13
min-miR-2c2	mirdeep2	minc3s01534	+	17286	17372	240	uacccgaucgaacuuugcgauacccuguguguguccuuucuaggcacaucacuauaaauggugguaucacaguuccgucugguacc	17350	17372
min-279a2	mirdeep2_shorstack	minc3s02396	+	5095	5168		augggugugccucuccagucguguuuuuggccuagugccacuauuuggcucaugacuagauccacacucaucu	5147	5168	Cluster 14
min-miR-2b2	mirdeep2	minc3s02396	+	5245	5305	77	agccuuaucaacugcgauuacauuguaauuaaagauuguaucacaguucgauauggccuc	5283	5305
min-miR-7934b2	mirdeep2	minc3s04702	-	110	188		ugagauuucuaaugagcauuguacgccgcuagugagacagaaauuguuuuauguaaaaugccccucugaaaucucaac	165	188	Cluster 15
min-miR-240a2	mirdeep2	minc3s04702	-	253	337	65	ugagguuugcugugucaguaugccguauauacccuuauuuaaauuuaagggagaucuguccacacuggccuuucaaaccucucg	315	337
min-miR-let-7b	mirdeep2_shorstack	minc3s10666	-	668	725		ugagguaguagguuguauaguuaaagnggaguaacuaacgcagccugcucacucggc	668	690	Cluster 16
min-miR-100a1	mirdeep2	minc3s10666	-	1078	1170	353	aacccguagauccgaacuagucucucguguccguccuuggcaaguccagaacgggccgcacuuggguagacuggcucggcguuucgggugga	1078	1101
min-miR-minc22	mirdeep2	minc3s11740	-	635	715		uccuuugcugggcguccuugcugacuugccguugcagguacgauuaccuuguaaggcagcaagaacucccagcaaagaag	692	715	Cluster 17
min-miR-minc102	mirdeep2	minc3s11740	-	1911	1979	1196	agagcggccuugguguaguggguaacaucccagaccgugauguuacucgcuauaccgggucgcuuuuu	1957	1979
