## Supplemental Table 5 for "Plant-parasitic nematode microRNAs hijack plant AGO1 to induce host-cell reprogramming"

### Sheet: Feuil1
RNA_type	sampleA	sampleB	baseMeanA	baseMeanB	baseMean	log2FoldChange	lfcSE	stat	pvalue	padj
min-let-7	IP_Gall	IP_R+J2	682.369	364.961	523.665	0.901481	2.42202	0.372203	0.709742	0.72794
min-miR-100	IP_Gall	IP_R+J2	1244.53	0	622.266	11.7168	3.16641	3.70033	0.000215315	0.00123037
min-miR-100	IP_Gall	IP_R+J2	469.54	0	234.77	10.3105	3.17685	3.24549	0.00117248	0.00293119
min-miR-2b	IP_Gall	IP_R+J2	84778.6	33.1022	42405.9	11.3178	2.43272	4.65235	3.28175e-06	0.00013127
min-miR-2b	IP_Gall	IP_R+J2	13509	2.30758	6755.63	13.0197	2.96388	4.3928	1.11901e-05	0.000223802
min-miR-2b	IP_Gall	IP_R+J2	1504.8	0	752.399	11.9907	3.20275	3.74388	0.000181198	0.00123037
min-miR-5359	IP_Gall	IP_R+J2	2210.21	0.875305	1105.54	10.7117	2.84736	3.76198	0.00016857	0.00123037
min-miR-5359	IP_Gall	IP_R+J2	858.848	0	429.424	11.1818	3.21562	3.47733	0.000506438	0.00144697
min-miR-58	IP_Gall	IP_R+J2	988.538	0.437653	494.488	10.161	2.90143	3.50206	0.000461668	0.00144697
min-miR-71	IP_Gall	IP_R+J2	1083.92	0	541.962	11.5174	3.17192	3.63107	0.000282251	0.00138957
min-miR-7904	IP_Gall	IP_R+J2	453.673	0	226.836	10.2608	3.18262	3.22403	0.00126402	0.00297417
min-miR-92	IP_Gall	IP_R+J2	914.989	0.437653	457.713	10.0494	2.88747	3.48035	0.000500768	0.00144697
min-miR-92	IP_Gall	IP_R+J2	367.86	0	183.93	9.95843	3.16595	3.14548	0.00165814	0.00331629
min-miR-ex3	IP_Gall	IP_R+J2	348.93	0	174.465	9.88215	3.17145	3.11597	0.00183339	0.00349216
