## Supplemental Table 6 for "Plant-parasitic nematode microRNAs hijack plant AGO1 to induce host-cell reprogramming"

### Sheet: Feuil1
min-miRNA	Gene ID	Cat.	reads	annotation	Structure	sequence	DegradomePval	Tslice	psRNATarget
miR-2b	Solyc02g087410.3.1	2	2	Lipid A export ATP-binding/permease protein msbA	.((((.(((((((((((((...&...))))))))))))).)))).	CAGGCAAUGUCGAGCUGUGCGA&UAUCACAGUUCGAUAUGGCCUC	0.621722	3124
	Solyc03g005480.3.1	2	3	Nodulin-like protein	((((((((((.((((((((((&)))))))))).))))))))))	GGGCUAUAUUCAAUUGUGGUG&UAUCACAGUUCGAUAUGGCCU	0.939229	1131	4.0 translation
	Solyc03g033340.3.1	2	6	Protein phosphatase 2C	(((.((((((((((((.((((.&.)))).))))))))))))-)))	AGGCCCAUAUUGAGCUCUGAUC&UAUCACAGUUCGAUAUGG-CCU	0.94062	1192	4.5 cleavage
	Solyc05g006340.3.1	2	4	WD-40 repeat family protein	(((((((((((.......((((((((&))))))))-----..)))))))))))	AGGCCAUAUUGUGUUUAUCUGUGGUG&UAUCACAG-----UUCGAUAUGGCCU	0.638834	1177
	Solyc05g009550.3.1	2	3	IST1 homolog	(((((.((((((((((-((((.&.)))).)))))))))).)))))	GAGGCGAUAUCGAGCU-UGAUU&UAUCACAGUUCGAUAUGGCCUC	0.27678	1272
	Solyc05g010710.2.1	2	7	UDP-glucosyltransferase	((((((--((((((((.(((((&)))))-))))))))..))))))	GGGCCA--UCGAGCUGUUGGUG&UAUCA-CAGUUCGAUAUGGCCU	0.603799	2241
	Solyc06g071880.3.1	2	12	60S ribosomal protein L17	..((((((((((((((.....&.....))))))))))))))..	UUGCCAUAUCGAGCUGGUAUU&UAUCACAGUUCGAUAUGGCCU	0.67077	627	4.5 cleavage
	Solyc06g073870.3.1	2	7	DNA-directed RNA polymerase II subunit RPB4	((((((..((((....(((((((((..&..)))))))))----))))--))))))	AGGCCAAAUGUCUAAUGAACUGUGAAG&UAUCACAGUUC----GAUA--UGGCCU	0.742334	127
	Solyc06g074050.2.1	2	9	Harpin-induced 1	((((.(((((((.....(((((((((&)))))))))-----))))))).))))	AGGCAGUGUCGAGUUGGGCUGUGAUG&UAUCACAGU-----UCGAUAUGGCCU	0.612864	584
	Solyc09g091540.1.1	0	9	Salicylic acid carboxyl methyltransferase	.((((((((.-(((((((((..&..)))))))))..)))))))).	AGGGCCAUAA-GAGCUGUGGCU&UAUCACAGUUCGAUAUGGCCUC	0.00618078	948
	Solyc12g049320.2.1	2	7	GRAS family transcription factor	((.((((((((((((((((((((&))))))))))))))))))))-))	GAUGGCUGUGUUGGACUGUGGUG&UAUCACAGUUCGAUAUGGCC-UC	0.0452366	1565
miR-5359	Solyc01g009420.3.1	2	25	Bifunctional polymyxin resistance arnA protein	(((((((((((((.((.(.((((&)))).)-)).)))))))))))))	UACCAACAUAGGACAUACGCGGA&UCUGGG-AUUUUUUAUGUUGGUA	0.999992	1208
	Solyc01g099860.3.1	2	2	Serine/threonine-protein phosphatase	.(((((((---(((((((((((&)))))))))))...))))))).	GGCCAGCG---GAGAUUCCAGA&UCUGGGAUUUUUUAUGUUGGUA	0.999949	752
	Solyc02g061940.3.1	2	2	Os03g0643100 protein	...(((((..(((((((((((.&.)))))))))))..)))))...	GUGCAGCAGCGAGAAUCCCAGU&UCUGGGAUUUUUUAUGUUGGUA	0.999994	280	5.0 cleavage
	Solyc02g093975.1.1	2	10		.(((((((((((((((((....&....))))))))))))))))).	CACCGACAUAAGGAGUCCAAGC&UCUGGGAUUUUUUAUGUUGGUA	0.809375	740
	Solyc03g095780.2.1	2	14	Abscisic acid receptor PYL6	.(((((((((.(..(((((((.&.)))))))..).))))))))).	AACCGACAUGUAUUAUCCCGGU&UCUGGGAUUUUUUAUGUUGGUA	0.917465	92
	Solyc03g098460.3.1	2	3	Retinol dehydrogenase 12	((((((((((((((.((((((.&.)))))).))))))))))))))	UGCCGGUAUGGGAACUCCCAGG&UCUGGGAUUUUUUAUGUUGGUA	0.969774	1244	5.0 cleavage
	Solyc04g025870.3.1	2	8	AP-1 complex subunit gamma-1	.(((((((((...(((((((((...&...)))))))))---))))))))).	AGCCAACAUGGCAAGAAAUCCCUUG&UCUGGGAUUUUU---UAUGUUGGUA	0.995657	3055	5.0 cleavage
	Solyc04g050180.3.1	2	2	Unknown Protein (AHRD V1)	.(((..(((((.(((((((((((&)))))))))))-)))))..))).	CGCCCCCAUGAUGAAGUCCCAGA&UCUGGGAUUUU-UUAUGUUGGUA	0.981335	454
	Solyc05g009550.3.1	2	3	IST1 homolog	....((.(((((((((((((((&))))))))))))))).))....	UGAUGAGGUGAAAAGUCCCAGA&UCUGGGAUUUUUUAUGUUGGUA	0.997267	2009	3.5 cleavage
	Solyc06g016770.3.1	2	2	Zinc finger family protein	.((((((((.((((.((((((.&.)))))).)))).)))))))).	GAUCAACAUCAGAAUUCCCAGC&UCUGGGAUUUUUUAUGUUGGUA	1	1862	4.5 cleavage
	Solyc06g060810.3.1	2	2	Nogo-B receptor	..((((((((((((((((.(..&..).))))))))))))))))..	UCCCAGCAUGGAGAAUCCGGUA&UCUGGGAUUUUUUAUGUUGGUA	0.979524	1618
	Solyc06g063070.3.1	2	38	Ethylene responsive transcription factor 2a (pathogen related)	(((((((....-((((((((((&)))))))))).....)))))))	UAUCGGCUUUU-GAAUCCCAGA&UCUGGGAUUUUUUAUGUUGGUA	0.999994	961
	Solyc06g073210.3.1	2	3	Far-red impaired responsive family protein	.((.(((((((.(((((((.(((&))).)))))))-))))))).)).	AACGAGCAUGACAAAAUCCGGGA&UCUGGGAUUUU-UUAUGUUGGUA	0.999947	650
	Solyc07g008950.3.1	2	7	Methionyl-tRNA synthetase	.((((((((((.......(((((((((((&)))))))))))-------)))))))))).	AGCCAGCAUGAGGGGCAUAAAAUCCCAGG&UCUGGGAUUUU-------UUAUGUUGGUA	0.188047	2140
	Solyc08g082820.3.1	2	7	Heat shock protein 70	..(((((.-(((((((((((((&)))))))))))))..)))))..	UCCCAACC-AAGAAGUCCCAGG&UCUGGGAUUUUUUAUGUUGGUA	0.960852	1513	4.5 cleavage
	Solyc10g005880.3.1	2	2	Uridine kinase	((((((...(((((((((((((&)))))))))))))...))))))	UGCUAAAAAAGGGAGUCCCAGA&UCUGGGAUUUUUUAUGUUGGUA	0.999985	2524	4.5 cleavage
	Solyc10g008280.3.1	2	3	Cell division protein kinase 13	((((((((((...--((((((.&.)))))).....))))))))))	UGCCAACAUACCC--UCCCAGC&UCUGGGAUUUUUUAUGUUGGUA	0.999998	2202
	Solyc10g077030.2.1	2	21	Proteasome subunit alpha type	.((((((((.((((((((((.((&)).))))))))))-)))))))).	CGCCAACAUCAGAAGGUUCCUGA&UCUGGGAUUUUUU-AUGUUGGUA	0.999999	853
	Solyc10g083570.2.1	2	12	Fructose-bisphosphate aldolase	..(((((((((....(((((((&)))))))....)))))))))..	GCCCAACAUGGUCACUCCCGGA&UCUGGGAUUUUUUAUGUUGGUA	0.998657	681
	Solyc11g006760.2.1	2	4	Multiple myeloma tumor-associated protein 2 homolog	.(((....((((((((((((((.&.))))))))))))))-...))).	CACCCGUGAUAAGAAAUCCCAGG&UCUGGGAUUUUUUAU-GUUGGUA	0.999736	405	3.5 cleavage
	Solyc11g071910.2.1	2	3	GTP-binding family protein	.(((((.((((((((((-(((((&))))).))))))))))-))))).	GACCGGUCAUGGAGAGU-CCAGA&UCUGGGAUUUUUUAUG-UUGGUA	0.999981	1888
	Solyc12g095760.2.1	2	13	Diphosphate--fructose-6-phosphate 1-phosphotransferase	.((((((.((((((((((((..&..)))))))))))).)))))).	GACUAACUUGAAGAAUCCCGUC&UCUGGGAUUUUUUAUGUUGGUA	0.997744	1478
miR-58	Solyc05g055230.2.1	2	24	40S ribosomal protein S17-like protein	(((((((((((.......(((((((((((&)))))))))))-------)))))))))))	UGAUGAAUCUGCCAUCAAGACUGAUCUCA&UGAGAUCAGUC-------CAGAUUCGUCG	0.129663	380
miR-92	Solyc01g100870.3.1	2	13	ADP-ribosylation factor	.(((((.((((((((.((((...&...))))-))))))))-))))).	GAGGCCAGAGACGAGCUGCAUCG&UAUUGCA-CUCGUUUC-GGCCUG	0.594522	491
	Solyc03g097290.3.1	2	7	Alanyl-tRNA synthetase	..(((((((((.(((((((..&..))))))).)))))))))..	AUGGCUGAGGCUGGUGCAACU&UAUUGCACUCGUUUCGGCCUG	0.990009	2585
	Solyc05g055450.3.1	2	5	PolyrC-binding protein 2	..(((((((((.....((((((((((&))))))))))-----)))))))))..	UUGGCCGGAAUGGAAGGAGUGUAAUG&UAUUGCACUC-----GUUUCGGCCUG	0.961748	1041
	Solyc07g032110.3.1	2	2	Clathrin binding protein	(((((((((((..((((((((..&..))))))))-.)))))))))))	UUGGGCUGAAGGUGAGUGCAAGG&UAUUGCACUC-GUUUCGGCCUGA	0.894088	1419
	Solyc07g053730.3.1	2	3	Nucleolar GTP-binding protein	(((((((((((-((.(((....&....)))-)).)))))))))))	CAGGCCGAGGC-AGAUGCUGAG&UAUUGCA-CUCGUUUCGGCCUG	0.986501	1374
	Solyc08g068300.3.1	2	14	Coiled-coil domain-containing protein 25	.((((((((((((((..((....&....))-.)))))))))))))).	ACAGGCUGAAAUGAGGAGCUACA&UAUUGC-ACUCGUUUCGGCCUGA	0.87546	804
	Solyc10g050890.2.1	2	21	Nitrite reductase	((((.(((((((((.(((((...&...)))))-))))))))).))))	UCAGUCCGAAGCGAUGUGCAGAG&UAUUGCAC-UCGUUUCGGCCUGA	0.434035	1110
miR-Miex1	Solyc04g079070.3.1	2	7	Serine carboxypeptidase 1	.(((((((((((((..(((((&)))))--))))))))))))).	AGGUGUGCAAGUGAAGUUCGU&ACGAA--UCGUUUGCACAUCG	0.992774	817
	Solyc06g008320.3.1	2	3	Serine/threonine kinase	.(((((((((((.(((((..&..)))))-))))))))))).	AGAUGUGCAAGCUGAUUCAG&ACGAAUC-GUUUGCACAUCG	0.340732	1775
	Solyc06g051080.3.1	2	2	UDP-sugar pyrophosphorylase	((((((((-(((((((((.&.))))))))).))))))))	CGAUGUGC-AGCGGUUUGA&ACGAAUCGUUUGCACAUCG	0.188047	2502
	Solyc06g053160.3.1	2	3	26S protease regulatory subunit 7	(((((.((((((((((((.&.)))))))))))).)))))	UGAUGAGCAAAUGGUUCGG&ACGAAUCGUUUGCACAUCG	0.732681	622	3.5 cleavage
	Solyc06g083830.3.1	2	3	Serine/threonine kinase	.(((((((((((.(((((..&..)))))-))))))))))).	AGAUGUGCAAGCUGAUUCAG&ACGAAUC-GUUUGCACAUCG	0.284546	1779
	Solyc08g078370.3.1	2	2	Kinase pfkB family protein	.((((.((((((((((((..&..))))))))))))-)))).	GGAUGUUGCAGAUGAUUCUC&ACGAAUCGUUUGCA-CAUCG	0.815415	596
	Solyc09g066440.3.1	2	11	Serine/threonine kinase	.(((((((((((.(((((..&..)))))-))))))))))).	AGAUGUGCAAGCUGAUUCAG&ACGAAUC-GUUUGCACAUCG	0.370555	1634
	Solyc10g080740.2.1	2	4	Smg-7 homolog nonsense mediated mRNA decay factor (C. elegans)	.((((-(((((.(((((((&))))))).))))).)))).	UGAUG-GCGAAGGAUUUGU&ACGAAUCGUUUGCACAUCG	0.997977	3580
	Solyc11g065730.2.1	2	4	Heterogeneous nuclear ribonucleoprotein H1	....(((((((((((((..&..)))))))))))))....	GCUAGUGCAGAUGAUUCAA&ACGAAUCGUUUGCACAUCG	0.998113	889
	Solyc11g072200.2.1	2	20	1-aminocyclopropane-1-carboxylate oxidase 3	.((((-((((((((((((.&.)))))))))))).)))).	AGAUG-GCAAAUGGUUUGG&ACGAAUCGUUUGCACAUCG	0.990237	854
miR-Miex2	Solyc03g005700.1.1	2	12	Mitochondrial import receptor subunit TOM22	(((((((((((((((............((((((((&))))))))------------)))))))))))))))	UCUUGAUCUUCAACAAGCAAGUCUUCUUGGUGCUU&AAGCACCA------------UGUUGAAGAUCGAGA	0.129663	259
	Solyc04g064700.3.1	2	4	Transcription elongation factor spt5	...(((((.((((((((((((..&..)))))))))))).)))))...	GGGUGGUCCUCAACGUGGUGCAA&AAGCACCAUGUUGAAGAUCGAGA	0.772666	3022	4.5 Cleavage
	Solyc04g082490.3.1	2	3	Niemann-Pick C1 protein	(((((((((((.((((((-(((.&.))).)))))).)))))))))))	UCUUGGUUUUCUACAUGG-GCUC&AAGCACCAUGUUGAAGAUCGAGA	0.850126	4031
miR-7904	Solyc07g056100.1.1	2	6	Unknown Protein (AHRD V1)	.(((((.(((((((((....(((&)))....)))))))))-))))).	GGCGGCGGCGGCGGAGGUUGUGG&UCAAAAAUUCCGUUGC-GUCGCA	0.944603	218
	Solyc09g015170.3.1	2	3	Receptor like kinase, RLK	.((((.((((((((........&........)))))))).)))).	AGCGAGGCAACGGAUGGUCUCG&UCAAAAAUUCCGUUGCGUCGCA	0.917894	2125
	Solyc10g083720.2.1	2	37	Pyruvate kinase	((((((((((((((((......&......))))))))))))))))	UGCGAUGUGAUGGAGUGUUAAA&UCAAAAAUUCCGUUGCGUCGCA	0.948319	3156
	Solyc11g005450.2.1	2	10	Transcription elongation factor A protein 3	.(.((((((((((((((..((((&))))..))))))))))))))-).	CGUCGACGUGAUGGAAUCGUUGA&UCAAAAAUUCCGUUGCGUCG-CA	0.87546	504	4.5 cleavage
miR-57	Solyc01g104080.3.1	2	4	Alkaline phytoceramidase (APHC)	....(((((..((((((((((((.&.))))))))))))..)))))....	UUAUUGGCUGUGGGCUGCAGGGUU&UACCCUGUAGUCCCGAGCCGUUUG	0.603799	847	4.0 cleavage
	Solyc02g079210.3.1	2	3	DAG protein	((((.((((.(((((.((((((..&..)))))).))))).)))).))))	CAAGGGGCUGGGGAUCAUAGGGGU&UACCCUGUAGUCCCGAGCCGUUUG	0.293327	1164
	Solyc08g061060.2.1	2	3	Blight-associated protein P12 / Expansin 45, endoglucanase-like	((((.((((.((((((.((((((..&..)))))).))))))-)))).))))	CGAAGGGCUGUGGGAUAACGGGGCA&UACCCUGUAGUCCCG-AGCCGUUUG	0.612864	1389
	Solyc11g016970.2.1	2	3	Multidrug resistance protein mdtK	.((((((((-(((((((.((((..&..)))).))))))).)))))))).	UGGACGGCU-GGGAUUGGAGGGAU&UACCCUGUAGUCCCGAGCCGUUUG	0.439343	972
miR-100	Solyc10g009490.2.1	2	5	Poly(A) RNA polymerase cid14	..(((..(((((((((((((((((.&.)))))))))))))))))--)))..	CAGCUUGAGUUUGGGUCUAUGGGUC&AACCCGUAGAUCCGAACU--AGUCU	0.169034	4514	3.5 cleavage
