## Supplemental Table7 for "Plant-parasitic nematode microRNAs hijack plant AGO1 to induce host-cell reprogramming"

### Sheet: Feuil1
min-miRNA	Target_Acc.	Expectation	UPE$	miRNA_start	miRNA_end	Target_start	Target_end	miRNA_aligned_fragment	alignment	Target_aligned_fragment	Inhibition	Target_Desc.	Multiplicity
miR-2b	Solyc06g067890.3.1	2.5	-1	1	22	2222	2243	UAUCACAGUUCGAUAUGGCCUC	:::::::::..:::::.:	GUUGCCAUAUCGGGCUGUGGUC	Cleavage	Alpha/beta hydrolase-like (AHRD V3.3 *** A0A0K9P0U5_ZOSMR)	1
	Solyc01g079790.3.1	3.5	-1	1	22	2559	2580	UAUCACAGUUCGAUAUGGCCUC	::: :: :::::::::::	AAUCCCAGAUGGAACUGUGAUA	Cleavage	ADP-glucose pyrophosphorylase large subunit 3	1
	Solyc03g078160.3.1	3.5	-1	1	22	1233	1254	UAUCACAGUUCGAUAUGGCCUC	::::::.::::: ::.::	AUAACCAUAUUGAACUAUGGUA	Cleavage	transmembrane protein, putative (Protein of unknown function, DUF538) (AHRD V3.3 *** AT3G07470.1)	1
	Solyc07g047950.1.1	3.5	-1	1	22	1060	1081	UAUCACAGUUCGAUAUGGCCUC	:::::.:::...: :::::	GCUGCCAUGUCGGGUUCUGAUA	Cleavage	GRAS family transcription factor (AHRD V3.3 *** G7KEQ0_MEDTR)	1
	Solyc08g015650.3.1	3.5	-1	1	22	707	728	UAUCACAGUUCGAUAUGGCCUC	:: :: :::::.::::::	ACUGCAAUCUCGAAUUGUGAUU	Cleavage	La-related protein 7 (AHRD V3.3 *** W9RF44_9ROSA)	1
	Solyc10g049370.2.1	3.5	-1	1	22	388	409	UAUCACAGUUCGAUAUGGCCUC	: .: ::::::..:::::::	ACGAUCUUAUCGAGUUGUGAUA	Cleavage	Pectinesterase (AHRD V3.3 *** K4D094_SOLLC)	1
	Solyc10g081160.2.1	3.5	-1	1	22	673	694	UAUCACAGUUCGAUAUGGCCUC	.:::::::::.: :::::	AUUUUCAUAUCGAAUUAUGAUA	Cleavage	Ubiquitin-conjugating enzyme family protein (AHRD V3.3 *** B9HDR3_POPTR)	1
	Solyc12g049320.2.1	3.5	-1	1	22	1553	1574	UAUCACAGUUCGAUAUGGCCUC	:::..:.:.:.::::::.:.	AUGGCUGUGUUGGACUGUGGUG	Cleavage	Nodulation signaling pathway 1-like protein (AHRD V3.3 *** A0MSK8_NICBE)	1
miR-5359	Solyc09g008790.3.1	2	-1	1	22	1730	1751	UCUGGGAUUUUUUAUGUUGGUA	::::::::::::..::::	CAAGAACAUAAAAAAUUUCAGA	Cleavage	Kinase family protein (AHRD V3.3 *** B9MYL8_POPTR)	1
	Solyc01g079840.3.1	2	-1	1	22	1875	1896	UCUGGGAUUUUUUAUGUUGGUA	..:::::.::::::.::::	UCAUGACAUAGAAAAUCUCAGA	Cleavage	NEDD8-activating enzyme E1 catalytic subunit-like protein (AHRD V3.3 *** A0A0B0N4J5_GOSAR)	1
	Solyc08g065750.1.1	2.5	-1	1	22	255	276	UCUGGGAUUUUUUAUGUUGGUA	:: :::.:::.:::: ::::::	UAACAAUAUAGAAAACCCCAGA	Cleavage	Vacuolar-processing enzyme (AHRD V3.3 *** VPE_CITSI)	1
	Solyc12g097050.2.1	2.5	-1	1	22	849	870	UCUGGGAUUUUUUAUGUUGGUA	:: ::::::::.::: ::.:::	UAACAACAUAAGAAAACCUAGA	Cleavage	Late embryogenesis-abundant protein (AHRD V3.3 --* Q5G1J3_ISATI)	1
	Solyc03g120060.2.1	2.5	-1	1	22	480	501	UCUGGGAUUUUUUAUGUUGGUA	.: :::::.::::::.:::.	AUUCUACAUAGAAAAUCUCAGG	Cleavage	castasterone 26-hydroxylase	1
	Solyc10g083675.1.1	2.5	-1	1	22	258	279	UCUGGGAUUUUUUAUGUUGGUA	.::: :::::::::::::	UCUAGACACAAAAAAUCCCAGA	Cleavage	Glucomannan 4-beta-mannosyltransferase 9 (AHRD V3.3 *** A0A0B2NZ07_GLYSO)	1
	Solyc11g045110.2.1	2.5	-1	1	22	4657	4678	UCUGGGAUUUUUUAUGUUGGUA	: ::::: :.::::::.:::.	GAGCAACAAAGAAAAUCUCAGG	Cleavage	Sucrose-phosphate synthase family protein (AHRD V3.3 *** AT4G10120.3)	1
	Solyc08g007310.3.1	3	-1	1	22	1287	1308	UCUGGGAUUUUUUAUGUUGGUA	:::: .::::..::::::::.	GACCACUAUAAGGAAUCCCAGG	Cleavage	Exostosin family protein (AHRD V3.3 *** AT4G16745.1)	1
	Solyc04g083015.1.1	3	-1	1	22	168	189	UCUGGGAUUUUUUAUGUUGGUA	: :::::::::::::: ::: :	UUCCAACAUAAAAAAUGCCAAA	Cleavage	WD repeat protein (AHRD V3.3 --* AT1G15420.1)	1
	Solyc12g056995.1.1	3	-1	1	22	1879	1900	UCUGGGAUUUUUUAUGUUGGUA	:...::.: ::.::::.:::::	UGUUAAUACAAGAAAUUCCAGA	Cleavage	tetratricopeptide repeat (TPR)-containing protein (AHRD V3.3 *** AT5G65160.1)	1
	Solyc08g075350.2.1	3	-1	1	22	738	759	UCUGGGAUUUUUUAUGUUGGUA	:.:::::.:.:.::..::::	AUCUAACAUGAGAGAUUUCAGA	Cleavage	Pentatricopeptide repeat-containing protein (AHRD V3.3 *** A0A118JUV7_CYNCS)	1
	Solyc01g020480.1.1	3	-1	1	22	541	562	UCUGGGAUUUUUUAUGUUGGUA	:. :::::::.:::::...::	GAUGAACAUAAGAAAUCUUGGA	Cleavage	LOW QUALITY:hAT transposon superfamily (AHRD V3.3 *-* AT1G79740.4)	1
	Solyc09g090445.1.1	3	-1	1	22	169	190	UCUGGGAUUUUUUAUGUUGGUA	: :.:.:: :::::::.::::	AAGCGAUAUCAAAAAUCUCAGA	Cleavage	Mannose-binding lectin (AHRD V3.3 *-* A0A103XWY0_CYNCS)	1
	Solyc10g048010.2.1	3	-1	1	22	2186	2207	UCUGGGAUUUUUUAUGUUGGUA	: :.: :: ::::::::.::::	UUCUAUCAGAAAAAAUCUCAGA	Cleavage	DUF21 domain-containing protein (AHRD V3.3 *** A0A0B2SPP5_GLYSO)	1
	Solyc01g099280.3.1	3	-1	1	22	677	698	UCUGGGAUUUUUUAUGUUGGUA	.:.:::..:..::::::::	CUAUAGCAUGGAGGAUCCCAGA	Cleavage	Sucrose nonfermenting 4 (AHRD V3.3 *** A0A061FAC2_THECC)	1
	Solyc06g072450.1.1	3.5	-1	1	22	310	332	UCUGGGAUUUUUU-AUGUUGGUA	:.:::::: :::::::.:::::	CAUCAACAUGAAAAAAUUCCAGA	Cleavage	LOW QUALITY:Agenet-like domain-containing protein (AHRD V3.3 *** A0A103YGJ9_CYNCS)	1
	Solyc06g072197.1.1	3.5	-1	1	22	310	332	UCUGGGAUUUUUU-AUGUUGGUA	:.:::::: :::::::.:::::	CAUCAACAUGAAAAAAUUCCAGA	Cleavage	LOW QUALITY:Agenet-like domain-containing protein (AHRD V3.3 *** A0A103YGJ9_CYNCS)	1
	Solyc01g068540.3.1	3.5	-1	1	22	3842	3863	UCUGGGAUUUUUUAUGUUGGUA	::::.:::::::.:::...:	CACCAGCAUAAAAGAUCUUGGU	Cleavage	Homeodomain-like superfamily protein, putative (AHRD V3.3 *** A0A061DHF1_THECC)	1
	Solyc07g062020.2.1	3.5	-1	1	22	633	654	UCUGGGAUUUUUUAUGUUGGUA	::.:::. ::::..:::::::	UAUCAAUCUAAAGGAUCCCAGU	Cleavage	Glucan endo-1,3-beta-glucosidase (AHRD V3.3 *** A0A0B0NBZ5_GOSAR)	1
	Solyc01g056940.3.1	3.5	-1	1	22	74	95	UCUGGGAUUUUUUAUGUUGGUA	::.::::: ::.::: ::.:::	UAUCAACAAAAGAAACCCUAGA	Cleavage	Ubiquitin	1
	Solyc03g121940.3.1	3.5	-1	1	22	960	981	UCUGGGAUUUUUUAUGUUGGUA	:..::::::.::.:: ::..::	UGUCAACAUGAAGAAGCCUGGA	Cleavage	Nuclear transcription factor Y subunit (AHRD V3.3 *-* A0A0K9P8V1_ZOSMR)	1
	Solyc06g005380.3.1	3.5	-1	1	22	998	1019	UCUGGGAUUUUUUAUGUUGGUA	:.:::.:::::.:::: :::	CAUCAAUAUAAAGAAUCGCAGC	Cleavage	F-box family protein (AHRD V3.3 *** B9H9Z2_POPTR)	1
	Solyc09g005050.1.1	3.5	-1	1	22	1011	1032	UCUGGGAUUUUUUAUGUUGGUA	:...:.:: .:::::::::::	UGUUAGCAAGAAAAAUCCCAGC	Cleavage	LOW QUALITY:F-box family protein, putative (AHRD V3.3 *-* A0A061F4Q5_THECC)	2
	Solyc01g102680.3.1	3.5	-1	1	22	123	144	UCUGGGAUUUUUUAUGUUGGUA	::..::: .:.::::.:::::	AACUGACAGGAGAAAUUCCAGA	Cleavage	Leucine-rich repeat receptor-like protein kinase (AHRD V3.3 *-* Q8GY50_ARATH)	1
	Solyc04g077390.3.1	3.5	-1	1	22	77	98	UCUGGGAUUUUUUAUGUUGGUA	::.:::: :::::::.::: :	CACUAACAGAAAAAAUUCCAAA	Cleavage	ARK2 product/receptor-like serine/threonine protein kinase ARK2 (AHRD V1 *-** Q9S972_ARATH)	1
	Solyc08g023277.1.1	3.5	-1	1	22	15	36	UCUGGGAUUUUUUAUGUUGGUA	:: .::.:::::::.: :.:::	UAAUAAUAUAAAAAGUACUAGA	Cleavage	LOW QUALITY:Polyprotein (AHRD V3.3 *** A0A151RPG4_CAJCA)	1
	Solyc08g007711.1.1	3.5	-1	1	22	750	771	UCUGGGAUUUUUUAUGUUGGUA	: ::.::::::::::: ::: :	UUCCGACAUAAAAAAUGCCAAA	Cleavage	SWIB complex BAF60b domain-containing family protein (AHRD V3.3 --* B9HS93_POPTR)	2
	Solyc06g084628.1.1	3.5	-1	1	22	774	795	UCUGGGAUUUUUUAUGUUGGUA	: ::.:..::::::::.::: :	UUCCGAUGUAAAAAAUUCCAAA	Cleavage	Aspartate aminotransferase (AHRD V3.3 --* A0A0D3F2W4_9ORYZ)	1
	Solyc03g113980.3.1	3.5	-1	1	22	1290	1311	UCUGGGAUUUUUUAUGUUGGUA	:: .::..::.:.::::..:::	UAAUAAUGUAGAGAAUCUUAGA	Cleavage	Calmodulin binding protein-like protein (AHRD V3.3 *** AT5G62570.2)	1
	Solyc03g082850.3.1	3.5	-1	1	22	2504	2525	UCUGGGAUUUUUUAUGUUGGUA	:: .::::::::.::::..: :	UAAUAACAUAAAGAAUCUUACA	Cleavage	3'-5' exonuclease domain-containing protein (AHRD V3.3 *** A0A061G214_THECC)	1
	Solyc10g082065.1.1	3.5	-1	1	22	525	546	UCUGGGAUUUUUUAUGUUGGUA	: :::::.:::::::: ::: :	UUCCAACGUAAAAAAUGCCAAA	Cleavage	Nuclear transport factor 2 family protein with RNA binding domain isoform 2 (AHRD V3.3 *-* A0A061EH36_THECC)	2
	Solyc10g082065.1.1	3.5	-1	1	22	4212	4233	UCUGGGAUUUUUUAUGUUGGUA	: :::::.:::::::: ::: :	UUCCAACGUAAAAAAUGCCAAA	Cleavage	Nuclear transport factor 2 family protein with RNA binding domain isoform 2 (AHRD V3.3 *-* A0A061EH36_THECC)	2
	Solyc04g077490.3.1	3.5	-1	1	22	5454	5475	UCUGGGAUUUUUUAUGUUGGUA	:: :::::::::::: .: :::	UAGCAACAUAAAAAAGUCAAGA	Cleavage	AP2-like ethylene-responsive transcription factor (AHRD V3.3 *** A0A072VCJ1_MEDTR)	3
	Solyc04g077490.3.1	3.5	-1	1	22	5912	5933	UCUGGGAUUUUUUAUGUUGGUA	:. :::::::::.:: .::::	UGGCAACAUAAAGAAGUCCAGC	Cleavage	AP2-like ethylene-responsive transcription factor (AHRD V3.3 *** A0A072VCJ1_MEDTR)	3
	Solyc03g113970.3.1	3.5	-1	1	22	3888	3909	UCUGGGAUUUUUUAUGUUGGUA	:: .::..::.:.::::..:::	UAAUAAUGUAGAGAAUCUUAGA	Cleavage	Calmodulin-binding protein (AHRD V3.3 *-* AT5G57580.1)	1
	Solyc12g005130.2.1	3.5	-1	1	22	332	353	UCUGGGAUUUUUUAUGUUGGUA	:.::::: ::.::::..:::	AAUCAACAAAAGAAAUUUCAGU	Cleavage	inositol-1%2C4%2C5-trisphosphate 5-phosphatase (AHRD V3.3 *** AT4G27020.1)	1
	Solyc02g005410.2.1	3.5	-1	1	22	423	444	UCUGGGAUUUUUUAUGUUGGUA	.::.. :::.:::::..::::	AGCCGGAAUAGAAAAUUUCAGA	Cleavage	Flavin-containing monooxygenase (AHRD V3.3 *** M1DQI5_SOLTU)	2
	Solyc10g052862.1.1	3.5	-1	1	22	758	779	UCUGGGAUUUUUUAUGUUGGUA	:. .::.::.:::::.::::.	GAUAGACGUAGAAAAUUCCAGG	Cleavage	LINE-1 reverse transcriptase like (AHRD V3.3 *-* A0A0B2QIJ6_GLYSO)	1
	Solyc01g006110.3.1	3.5	-1	1	22	436	457	UCUGGGAUUUUUUAUGUUGGUA	.:.:::: :::::::. ::::	AGCUAACAGAAAAAAUUGCAGA	Cleavage	PP2A regulatory subunit TAP46 (AHRD V3.3 *** TAP46_ARATH)	1
	Solyc09g047910.3.1	3.5	-1	1	22	1570	1591	UCUGGGAUUUUUUAUGUUGGUA	:. ::::::::...:::..::	AAUAAACAUAAAGGGUCCUGGA	Cleavage	lysine ketoglutarate reductase trans-splicing-like protein, putative (DUF707) (AHRD V3.3 *** AT4G18530.1)	1
	Solyc07g006760.3.1	3.5	-1	1	22	750	771	UCUGGGAUUUUUUAUGUUGGUA	: .:::::::.:::: .::::	UUUCAACAUAGAAAACUCCAGC	Cleavage	MAP kinase kinase kinase 43	1
	Solyc03g117220.1.1	3.5	-1	1	22	141	162	UCUGGGAUUUUUUAUGUUGGUA	:: .:::::..::::.:.:::	UAAAGACAUAGGAAAUUCUAGA	Cleavage	LOW QUALITY:Malectin/receptor-like protein kinase family protein (AHRD V3.3 --* AT5G39020.1)	1
	Solyc02g030260.2.1	3.5	-1	1	22	878	899	UCUGGGAUUUUUUAUGUUGGUA	:: :.: ::: :::::::.:::	UAACGAGAUACAAAAUCCUAGA	Cleavage	Disease resistance protein (NBS-LRR class) family (AHRD V3.3 --* AT5G38350.1)	1
	Solyc08g065720.1.1	3.5	-1	1	22	255	276	UCUGGGAUUUUUUAUGUUGGUA	:: :::.: :::::: ::.:::	UAACAAUACAAAAAACCCUAGA	Cleavage	Vacuolar processing enzyme (AHRD V3.3 *** Q9SMD0_SOLLC)	1
	Solyc01g010050.3.1	3.5	-1	1	22	383	404	UCUGGGAUUUUUUAUGUUGGUA	: :..::: ::::::::::: :	UCCUGACACAAAAAAUCCCAAA	Cleavage	S-adenosylmethionine decarboxylase proenzyme (AHRD V3.3 *** K4ATK0_SOLLC)	1
	Solyc01g105720.2.1	3.5	-1	1	22	184	205	UCUGGGAUUUUUUAUGUUGGUA	: :::::: :::::::: ..::	UUCCAACAGAAAAAAUCAUGGA	Cleavage	LOW QUALITY:Peptide upstream ORF protein (AHRD V3.3 *** G7J561_MEDTR)	1
	Solyc11g022460.2.1	3.5	-1	1	22	162	183	UCUGGGAUUUUUUAUGUUGGUA	: .:::::: ::.::::: :::	UUUCAACAUCAAGAAUCCAAGA	Cleavage	C2 calcium/lipid-binding plant phosphoribosyltransferase family protein (AHRD V3.3 *** AT1G22610.1)	1
	Solyc09g090550.3.1	3.5	-1	1	22	3725	3746	UCUGGGAUUUUUUAUGUUGGUA	: .::::::.:::: :.:.::.	UUUCAACAUGAAAAUUUCUAGG	Cleavage	Actin-related protein 2/3 complex subunit 2 (AHRD V3.3 *** A0A061EMV9_THECC)	1
	Solyc01g057310.3.1	3.5	-1	1	22	2802	2823	UCUGGGAUUUUUUAUGUUGGUA	: :.:::: :::..::..::::	UUCUAACAGAAAGGAUUUCAGA	Cleavage	Kinesin-like protein KIF15 (AHRD V3.3 *** A0A0B2P1R3_GLYSO)	1
	Solyc12g062220.1.1	3.5	-1	1	22	531	552	UCUGGGAUUUUUUAUGUUGGUA	.: :: :::::::::.::::	AGCAAAAAUAAAAAAUUCCAGU	Cleavage	LOW QUALITY:DUF1645 family protein (AHRD V3.3 *** A0A072V162_MEDTR)	1
	Solyc02g072210.1.1	3.5	-1	1	22	74	95	UCUGGGAUUUUUUAUGUUGGUA	:::::: ..:::: ::::::	AUCCAACACGGAAAAACCCAGA	Cleavage	LOW QUALITY:DUF1685 family protein (AHRD V3.3 *** A0A072V475_MEDTR)	1
	Solyc07g044720.2.1	3.5	-1	1	22	1288	1309	UCUGGGAUUUUUUAUGUUGGUA	::.::.::::::.::::	GGAAAAUAUGAAAAAUUCCAGC	Cleavage	3-hydroxyisobutyryl-CoA hydrolase-like protein (AHRD V3.3 *** A0A072V5U1_MEDTR)	1
	Solyc06g051350.3.1	3.5	-1	1	22	717	738	UCUGGGAUUUUUUAUGUUGGUA	::::.: :::.:::..:::.	ACCCAAUAAAAAGAAUUUCAGG	Cleavage	trichome birefringence-like protein (DUF828) (AHRD V3.3 *** AT3G55990.1)	1
	Solyc08g077170.3.1	3.5	-1	1	22	562	583	UCUGGGAUUUUUUAUGUUGGUA	..::.:::::::.:::.: :	AUUUAAUAUAAAAAGUCCUACA	Cleavage	Peptide transporter, putative (AHRD V3.3 *** B9S1I2_RICCO)	1
	Solyc02g071990.3.1	3.5	-1	1	22	645	666	UCUGGGAUUUUUUAUGUUGGUA	:. :::: ::::::::.:::	AAUAAACAAAAAAAAUCUCAGU	Cleavage	Brassinazole-resistant 1 protein (AHRD V3.3 *** A0A059CDQ1_EUCGR)	1
	Solyc01g067590.3.1	3.5	-1	1	22	538	559	UCUGGGAUUUUUUAUGUUGGUA	.::::::.:.::::.:. ::	ACUCAACAUGAGAAAUUCUUGA	Cleavage	Sucrose nonfermenting 4-like protein (AHRD V3.3 *** A0A0B2SMB8_GLYSO)	1
	Solyc11g012850.2.1	3.5	-1	1	22	407	428	UCUGGGAUUUUUUAUGUUGGUA	..::..:..::.:::::::.	CUUUAAUGUGGAAGAUCCCAGG	Cleavage	Chlorophyllide a oxygenase (AHRD V3.3 *** W9SD87_9ROSA)	1
miR-58	Solyc07g055650.1.1	2.5	-1	1	22	938	959	UGAGAUCAGUCCAGAUUCGUCG	: ::::.::::.::.:::::	GAAAGAAUUUGGAUUGGUCUCA	Cleavage	Serine/threonine-protein kinase (AHRD V3.3 *-* A0A0D4BTD1_SOLPN)	1
	Solyc01g008110.3.1	3	-1	1	22	1542	1563	UGAGAUCAGUCCAGAUUCGUCG	:::.:.:: :::::::::.	UUUCGAGUUUGAACUGAUCUCG	Translation	Cytochrome P450 (AHRD V3.3 *** A0A118JS81_CYNCS)	1
	Solyc05g054980.3.1	3	-1	1	22	628	649	UGAGAUCAGUCCAGAUUCGUCG	.:.::.::::.::::.::.	AUUUGGAUUUGGAUUGAUUUCG	Cleavage	Serine/threonine-protein phosphatase 2A regulatory subunit B'' subunit alpha (AHRD V3.3 *** A0A0B0NW47_GOSAR)	1
	Solyc04g077333.1.1	3	-1	1	22	181	202	UGAGAUCAGUCCAGAUUCGUCG	:: :::::::::::::..	ACUGGAUUCUGGACUGAUCUUG	Cleavage	Acyl-CoA N-acyltransferase with RING/FYVE/PHD-type zinc finger protein (AHRD V3.3 --* AT3G14980.6)	1
	Solyc08g006645.1.1	3	-1	1	22	355	376	UGAGAUCAGUCCAGAUUCGUCG	:::. .:::::::.:.:::	UACCGAGCUUGGACUGGUUUCA	Cleavage	monodehydroascorbate reductase 1 (AHRD V3.3 --* AT3G52880.2)	1
	Solyc10g006620.2.1	3	-1	1	22	330	351	UGAGAUCAGUCCAGAUUCGUCG	::.: .:::.:::::.:::	ACUCGGAGUUGGGCUGAUUUCA	Cleavage	GH3 family protein (AHRD V3.3 *-* A0A0K9NKQ0_ZOSMR)	1
	Solyc10g006630.2.1	3	-1	1	22	294	315	UGAGAUCAGUCCAGAUUCGUCG	::.: .:::.:::::.:::	ACUCGGAGUUGGGCUGAUUUCA	Cleavage	Auxin-responsive GH3 family protein (AHRD V3.3 *** AT5G54510.1)	1
	Solyc06g069580.3.1	3.5	-1	1	22	1011	1032	UGAGAUCAGUCCAGAUUCGUCG	.::. ::::::::.: ::::::	UGAUAAAUCUGGAUUUAUCUCA	Cleavage	Heparanase (AHRD V3.3 *** C9E7B7_ORYSI)	1
	Solyc07g055640.1.1	3.5	-1	1	22	794	815	UGAGAUCAGUCCAGAUUCGUCG	:: ::::.:::::::.:: ::	GGAAGAAUUUGGACUGGUCCCA	Cleavage	Serine/threonine-protein kinase (AHRD V3.3 *-* A0A0D4BTD1_SOLPN)	2
	Solyc09g072680.2.1	3.5	-1	1	22	794	815	UGAGAUCAGUCCAGAUUCGUCG	:. ::::.::::.::::: ::	AGGAGAAUUUGGAUUGAUCACA	Cleavage	F-box associated interaction domain-containing protein (AHRD V3.3 *** A0A103XV28_CYNCS)	1
	Solyc06g016680.1.1	3.5	-1	1	22	271	292	UGAGAUCAGUCCAGAUUCGUCG	.: :::::: :::::::.:::	UGUCGAAUCACGACUGAUUUCA	Cleavage	LOW QUALITY:early nodulin-like protein 22 (AHRD V3.3 --* AT1G17800.1)	1
	Solyc07g055430.1.1	3.5	-1	1	22	110	131	UGAGAUCAGUCCAGAUUCGUCG	: ::::.:::::::.:: ::	GAAAGAAUUUGGACUGGUCCCA	Cleavage	Serine/threonine-protein kinase (AHRD V3.3 *-* M1BGB2_SOLTU)	1
	Solyc12g035290.1.1	3.5	-1	1	22	228	249	UGAGAUCAGUCCAGAUUCGUCG	::::::::.::::.:.:	UUUUCAAUCUGGAUUGAUUUUA	Cleavage	LOW QUALITY:Transposon protein, putative, CACTA, En/Spm sub-class (AHRD V3.3 *-* Q7G3C6_ORYSJ)	1
	Solyc08g076300.3.1	3.5	-1	1	22	1934	1955	UGAGAUCAGUCCAGAUUCGUCG	::::::: :.::.:::::	UUUAGAAUCUGUAUUGGUCUCA	Translation	4-coumarate--CoA ligase family protein (AHRD V3.3 *** B9GZT7_POPTR)	1
	Solyc01g112170.3.1	3.5	-1	1	22	813	834	UGAGAUCAGUCCAGAUUCGUCG	.:::::::: :::: ::::	ACCUGAAUCUGGUCUGAACUCA	Translation	Calcium-dependent protein kinase 23 isoform 1 (AHRD V3.3 *** A0A061G9K4_THECC)	1
	Solyc02g086900.3.1	3.5	-1	1	22	525	545	UGAGAUCAGUCCAGAUUCGUCG	: :.:.:: :::::::.:::::	CAAUGGAU-UGGACUGGUCUCA	Cleavage	HD domain-containing metal-dependent phosphohydrolase family protein (AHRD V3.3 *** AT5G40270.1)	1
	Solyc10g024490.2.1	3.5	-1	1	22	1074	1095	UGAGAUCAGUCCAGAUUCGUCG	::: : :::::.::.:.:::	UUACGUAGCUGGAUUGGUUUCA	Cleavage	Peptide transporter, putative (AHRD V3.3 *** B9S1I2_RICCO)	1
	Solyc11g071250.2.1	3.5	-1	1	22	224	245	UGAGAUCAGUCCAGAUUCGUCG	.: :::::::::: .:.:::	UAGCAAAUCUGGACUCGUUUCA	Cleavage	Protein EMBRYONIC FLOWER 1-like protein (AHRD V3.3 *** A0A0B0NHJ8_GOSAR)	1
	Solyc04g077353.1.1	3.5	-1	1	22	172	193	UGAGAUCAGUCCAGAUUCGUCG	:: :.:::::::::::..	ACUGGAUUUUGGACUGAUCUUG	Cleavage	Protein Ycf2 (AHRD V3.3 --* A0A0S1EH61_9LAMI)	1
	Solyc05g046280.2.1	3.5	-1	1	22	1500	1521	UGAGAUCAGUCCAGAUUCGUCG	: ::::::::.: ::.:::	UCUCAAAUCUGGAUUCAUUUCA	Cleavage	Pentatricopeptide repeat-containing protein (AHRD V3.3 *** A0A103XBJ8_CYNCS)	1
	Solyc09g092280.1.1	3.5	-1	1	22	799	820	UGAGAUCAGUCCAGAUUCGUCG	: :::.:::. ::::::::	GUUCAAAUUUGGGAUGAUCUCA	Cleavage	Ph-3 resistance protein (AHRD V3.3 *** A0A060D304_SOLPI)	1
	Solyc09g092290.1.1	3.5	-1	1	22	799	820	UGAGAUCAGUCCAGAUUCGUCG	: :::.:::. ::::::::	GUUCAAAUUUGGGAUGAUCUCA	Cleavage	Ph-3 resistance protein (AHRD V3.3 *** A0A060D304_SOLPI)	1
miR-92	Solyc01g111320.3.1	2.5	-1	1	22	421	442	UAUUGCACUCGUUUCGGCCUGA	::::.:.::.::::::::	AUGCGCCGGAGCGGGUGCAAUA	Cleavage	Pathogenesis-related thaumatin family protein (AHRD V3.3 *** A0A072UM98_MEDTR)	1
	Solyc01g111330.3.1	2.5	-1	1	22	421	442	UAUUGCACUCGUUUCGGCCUGA	::::.:.::.::::::::	AUGCGCCGGAGCGGGUGCAAUA	Cleavage	Pathogenesis-related thaumatin family protein (AHRD V3.3 *** A0A072UXB7_MEDTR)	1
	Solyc09g065400.2.1	3	-1	1	22	1801	1822	UAUUGCACUCGUUUCGGCCUGA	: .::::::::::::: ::	GUUGUUCGAAACGAGUGCACUA	Cleavage	Kelch repeat-containing F-box family protein (AHRD V3.3 *** B9GSL6_POPTR)	1
	Solyc07g005520.1.1	3.5	-1	1	22	969	990	UAUUGCACUCGUUUCGGCCUGA	:: ::::::::: :::::	AAUGGAGGAAACGAGUUCAAUA	Cleavage	BTB/POZ domain-containing protein (AHRD V3.3 *** W9QLB4_9ROSA)	1
	Solyc12g096330.2.1	3.5	-1	1	22	358	379	UAUUGCACUCGUUUCGGCCUGA	.:::.::::: :::::::.:	AUAGGUCGAAAGGAGUGCAGUU	Translation	methyltransferase (AHRD V3.3 *** AT5G10620.2)	1
	Solyc06g052070.3.1	3.5	-1	1	22	864	885	UAUUGCACUCGUUUCGGCCUGA	::. :::..::::::.::.	GAUGGUGGAAGUGAGUGCGAUG	Cleavage	WD-repeat protein, putative (AHRD V3.3 *** B9T7W7_RICCO)	1
	Solyc10g085800.2.1	3.5	-1	1	22	498	519	UAUUGCACUCGUUUCGGCCUGA	:.: :::.:.::: :::::::	GCGGCCCGGAGCGAAUGCAAUA	Cleavage	PLATZ transcription factor family protein (AHRD V3.3 *** G7IA73_MEDTR)	1
	Solyc11g066130.1.1	3.5	-1	1	22	301	322	UAUUGCACUCGUUUCGGCCUGA	:: :::: :::::::.::.	GGCGGACGAAUCGAGUGCGAUG	Cleavage	osmotin	1
	Solyc11g066260.2.1	3.5	-1	1	22	2239	2260	UAUUGCACUCGUUUCGGCCUGA	::::.:::.:::::::.	UGCAUCCGAGACGGGUGCAAUG	Cleavage	Vacuolar protein sorting-associated protein 24 like 1 (AHRD V3.3 *** A0A0B2QEZ9_GLYSO)	1
miR-Miex1	Solyc02g069310.3.1	3	-1	1	19	2604	2622	ACGAAUCGUUUGCACAUCG	::::: ::::.:::::::	AGAUGUACAAAUGAUUCGU	Cleavage	NIM1-like protein 1	1
	Solyc06g072690.2.1	3	-1	1	19	443	461	ACGAAUCGUUUGCACAUCG	.::::::.::..:.::.::	UGAUGUGUAAGUGGUUUGU	Cleavage	Mitotic-spindle organizing 1B-like protein (AHRD V3.3 *** A0A072VE60_MEDTR)	1
	Solyc10g083520.2.1	3	-1	1	19	473	491	ACGAAUCGUUUGCACAUCG	::::: ::::::.:::::	AGAUGUUCAAACGGUUCGU	Cleavage	RAB6-interacting golgin (DUF662) (AHRD V3.3 *** AT2G27740.1)	1
	Solyc01g105040.3.1	3.5	-1	1	19	150	168	ACGAAUCGUUUGCACAUCG	:::::::::::::. :: :	CGAUGUGCAAACGGAUCUU	Cleavage	Ubiquitin carboxyl-terminal hydrolase family protein (AHRD V3.3 *** AT3G58520.1)	1
	Solyc02g069630.3.1	3.5	-1	1	19	2309	2327	ACGAAUCGUUUGCACAUCG	: :: ::::::.::::::	CCAUCUGCAAAUGAUUCGA	Cleavage	Subtilisin-like protease (AHRD V3.3 *** A0A0B0N731_GOSAR)	1
	Solyc04g007170.3.1	3.5	-1	1	19	831	849	ACGAAUCGUUUGCACAUCG	::: :::.::.:: :::::	CGAGGUGUAAGCGUUUCGU	Cleavage	Ethylene-responsive transcription factor (AHRD V3.3 *** A0A0B0PZB9_GOSAR)	1
	Solyc05g054310.3.1	3.5	-1	1	19	298	316	ACGAAUCGUUUGCACAUCG	.:.::::::.:: .:::::	UGGUGUGCAGACUGUUCGU	Cleavage	eukaryotic translation initiation factor 2 gamma subunit (AHRD V3.3 *** AT1G04170.2)	1
	Solyc06g053160.3.1	3.5	-1	1	19	613	631	ACGAAUCGUUUGCACAUCG	.:::: :::::.:.::::	UGAUGAGCAAAUGGUUCGG	Cleavage	P-loop containing nucleoside triphosphate hydrolases superfamily protein (AHRD V3.3 *** AT4G27680.1)	1
miR-Miex2	Solyc04g015240.2.1	2.5	-1	1	23	700	722	AAGCACCAUGUUGAAGAUCGAGA	:::: ::::::::::.::	AGUAUAUCUCCAACAUGGUGUUU	Cleavage	LOW QUALITY:NBS-containing resistance-like protein (AHRD V3.3 *** Q0PDT8_9ROSA)	1
	Solyc05g053650.3.1	2.5	-1	1	23	1596	1618	AAGCACCAUGUUGAAGAUCGAGA	: : ::::.::::::::::	AGAGGUUAUUCAGCAUGGUGCUU	Cleavage	26S proteasome non-ATPase regulatory subunit 1 (AHRD V3.3 *** A0A151T358_CAJCA)	1
	Solyc09g065470.3.1	2.5	-1	1	23	1650	1672	AAGCACCAUGUUGAAGAUCGAGA	.:.:::.::::::::::: .::	GUUUGAUUUUCAACAUGGUAUUU	Cleavage	7S globulin (AHRD V3.3 *** Q9AUD0_SESIN)	1
	Solyc02g094751.1.1	3	-1	1	23	220	242	AAGCACCAUGUUGAAGAUCGAGA	:::: ::.:..:::::.::	AAGAGAUCGUCGAUGUGGUGUUU	Cleavage	LOW QUALITY:Sucrase/ferredoxin-like family protein (AHRD V3.3 *** AT4G26620.1)	1
	Solyc04g082570.3.1	3	-1	1	23	3725	3747	AAGCACCAUGUUGAAGAUCGAGA	.: :.:::::::::::: ::	AGAUGCUUUUCAACAUGGUGAUU	Cleavage	U-box domain-containing protein 43 (AHRD V3.3 *** A0A0B2RGT2_GLYSO)	1
	Solyc05g014260.3.1	3	-1	1	23	592	614	AAGCACCAUGUUGAAGAUCGAGA	:.: ::::::::::::: :	GAAGGGUGUUCAACAUGGUGCAU	Cleavage	Two-component response regulator (AHRD V3.3 *** W9RKG5_9ROSA)	1
	Solyc07g065690.3.1	3	-1	1	23	2095	2117	AAGCACCAUGUUGAAGAUCGAGA	:::: ::.:..:::::.::	AAGAGAUCGUCGAUGUGGUGUUU	Cleavage	Sucrase/ferredoxin-like family protein (AHRD V3.3 *** AT4G26620.1)	1
	Solyc08g075160.3.1	3	-1	1	23	935	957	AAGCACCAUGUUGAAGAUCGAGA	: :.::::::::: :::::	GAAAGCUUUUCAACAUGUUGCUU	Cleavage	Bifunctional purine biosynthesis protein PurH (AHRD V3.3 *** A0A0B2PXS6_GLYSO)	1
	Solyc09g010380.3.1	3	-1	1	23	481	503	AAGCACCAUGUUGAAGAUCGAGA	:::.:::::..::::: ::	CACAGAUUUUCAAUGUGGUGAUU	Cleavage	Soluble inorganic pyrophosphatase (AHRD V3.3 *** A0A0B0Q0H5_GOSAR)	1
	Solyc12g042065.1.1	3	-1	1	23	686	708	AAGCACCAUGUUGAAGAUCGAGA	.::::::::::: :::::	CUGAUGUCUUCAACAUGAUGCUU	Cleavage	Chloroplast ATP-dependent Clp protease chaperone protein (AHRD V3.3 *** A0A088F8F4_NICBE)	1
	Solyc01g081090.2.1	3.5	-1	1	23	1026	1048	AAGCACCAUGUUGAAGAUCGAGA	.: ::::: ::::::: ::::	GUUGGAUCUCCAACAUGUUGCUG	Cleavage	bHLH transcription factor 003	1
	Solyc01g081110.3.1	3.5	-1	1	23	3330	3352	AAGCACCAUGUUGAAGAUCGAGA	.: ::::: ::::::: ::::	GUUGGAUCUCCAACAUGUUGCUG	Cleavage	Pentatricopeptide repeat-containing protein (AHRD V3.3 *-* A0A118K4S4_CYNCS)	2
	Solyc01g106980.2.1	3.5	-1	1	23	282	304	AAGCACCAUGUUGAAGAUCGAGA	.:.:. :::::::: :::::	AAGUGGUUAUCAACAUGCUGCUU	Cleavage	Endo-1,4-beta-xylanase C (AHRD V3.3 *** A0A199V4M1_ANACO)	2
	Solyc01g106980.2.1	3.5	-1	1	23	1959	1981	AAGCACCAUGUUGAAGAUCGAGA	.:.:. :::::::: :::::	AAGUGGUUAUCAACAUGCUGCUU	Cleavage	Endo-1,4-beta-xylanase C (AHRD V3.3 *** A0A199V4M1_ANACO)	2
	Solyc01g106990.2.1	3.5	-1	1	23	1483	1505	AAGCACCAUGUUGAAGAUCGAGA	.:.:. :::::::: :::::	AAGUGGUUAUCAACAUGCUGCUU	Cleavage	Endo-1,4-beta-xylanase (AHRD V3.3 *** A0A151U7N8_CAJCA)	1
	Solyc01g107000.2.1	3.5	-1	1	23	1977	1999	AAGCACCAUGUUGAAGAUCGAGA	.:.:. :::::::: :::::	AAGUGGUUAUCAACAUGCUGCUU	Cleavage	Endo-1,4-beta-xylanase C (AHRD V3.3 *** A0A199V4M1_ANACO)	2
	Solyc01g107000.2.1	3.5	-1	1	23	3546	3568	AAGCACCAUGUUGAAGAUCGAGA	.:.:. :::::::: :::::	AAGUGGUUAUCAACAUGCUGCUU	Cleavage	Endo-1,4-beta-xylanase C (AHRD V3.3 *** A0A199V4M1_ANACO)	2
	Solyc03g058243.1.1	3.5	-1	1	23	44	66	AAGCACCAUGUUGAAGAUCGAGA	: ::: ::::::::::: ::	UGGCCAUCGUCAACAUGGUGGUU	Cleavage	Protein Ycf2 (AHRD V3.3 *-* YCF2_VITVI)	1
	Solyc03g118340.3.1	3.5	-1	1	23	2322	2344	AAGCACCAUGUUGAAGAUCGAGA	.::::.:::::: :::::	CUGAUGUCUUUAACAUGAUGCUU	Cleavage	Chloroplast ATP-dependent Clp protease chaperone protein (AHRD V3.3 *** A0A088FCE7_NICBE)	1
	Solyc05g015070.3.1	3.5	-1	1	23	418	440	AAGCACCAUGUUGAAGAUCGAGA	.: :::::::::: :::::	GACUGUUCUUCAACAUUGUGCUG	Cleavage	U-box domain-containing family protein (AHRD V3.3 *** B9HT95_POPTR)	1
	Solyc06g065920.3.1	3.5	-1	1	23	981	1003	AAGCACCAUGUUGAAGAUCGAGA	: :.: :::: .::::::::.::	UGUUGUUCUUAGACAUGGUGUUU	Cleavage	Protein phosphatase 2C family protein (AHRD V3.3 *** AT3G17090.1)	1
	Solyc08g082810.3.1	3.5	-1	1	23	441	463	AAGCACCAUGUUGAAGAUCGAGA	::: :::::.::::: :.::	GUACGAGCUUCAGCAUGGAGUUU	Cleavage	Beta-amylase (AHRD V3.3 *** A0A0V0IFE3_SOLCH)	1
	Solyc09g098290.3.1	3.5	-1	1	23	1711	1733	AAGCACCAUGUUGAAGAUCGAGA	.: :::::::.::: ::::::	GUUGGAUCUUCGACACAGUGCUU	Cleavage	Receptor protein kinase, putative (AHRD V3.3 *** B9RWV4_RICCO)	1
	Solyc10g049650.2.1	3.5	-1	1	23	459	482	AAGCACCAUGUUGA-AGAUCGAGA	.::::: :::..::::::.::	UAGUGAUCUAUCAGUAUGGUGUUU	Cleavage	Histone deacetylase 6 (AHRD V3.3 *** W9SEY2_9ROSA)	1
	Solyc12g017820.2.1	3.5	-1	1	23	440	462	AAGCACCAUGUUGAAGAUCGAGA	.: ::::::.. ::::::::	GAAUGUUCUUCAGUCUGGUGCUU	Cleavage	Golgi to ER traffic 4 (AHRD V3.3 *** A0A0B0NU26_GOSAR)	1
miR-7904	Solyc03g118010.3.1	2.5	-1	1	22	1285	1306	UCAAAAAUUCCGUUGCGUCGCA	:.:: :::: :::::::::::	CGUGAAGCAAAGGAAUUUUUGA	Cleavage	Nuclease domain-containing protein 1 (AHRD V3.3 *** A0A0B2PPT4_GLYSO)	1
	Solyc01g098810.3.1	3	-1	1	22	868	889	UCAAAAAUUCCGUUGCGUCGCA	::. ..::::.::::::::	UUGGAUCUGACGGGAUUUUUGA	Cleavage	HSP20-like chaperones superfamily protein (AHRD V3.3 *** AT1G54850.1)	1
	Solyc02g089760.3.1	3	-1	1	22	398	419	UCAAAAAUUCCGUUGCGUCGCA	::: :..:::::::::::	CUGGACAAAGUGGAAUUUUUGA	Cleavage	Receptor-like protein kinase At3g21340 IPR001245 Tyrosine protein kinase	1
	Solyc03g118020.3.1	3	-1	1	22	1527	1548	UCAAAAAUUCCGUUGCGUCGCA	: :: :::: :::.:::::::	CGGGAAGCAAAGGAGUUUUUGA	Cleavage	Nuclease domain-containing protein 1 (AHRD V3.3 *** A0A0B2RH39_GLYSO)	2
	Solyc01g109510.3.1	3.5	-1	1	22	756	777	UCAAAAAUUCCGUUGCGUCGCA	:: :..:.:::.::::::.	AAGGAAGUGAUGGAGUUUUUGG	Cleavage	SWI/SNF complex subunit SWI3D (AHRD V3.3 *** W9R169_9ROSA)	1
	Solyc02g036330.3.1	3.5	-1	1	22	419	440	UCAAAAAUUCCGUUGCGUCGCA	: : .: :::.::::::::::.	UUCCGCACAAUGGAAUUUUUGG	Cleavage	26S protease regulatory subunit, putative (AHRD V3.3 *** B9RXE9_RICCO)	1
	Solyc02g044010.2.1	3.5	-1	1	22	2086	2107	UCAAAAAUUCCGUUGCGUCGCA	:: ::::::::::::: :	UUGUACCCAACGGAAUUUUUAA	Cleavage	LOW QUALITY:PIF1 helicase, putative (AHRD V3.3 *-* A0A061ECN6_THECC)	1
	Solyc02g055510.1.1	3.5	-1	1	22	739	760	UCAAAAAUUCCGUUGCGUCGCA	:: ::::::::::::: :	UUGUACCCAACGGAAUUUUUAA	Cleavage	LOW QUALITY:PIF1-like helicase (AHRD V3.3 *** G7JQP0_MEDTR)	1
	Solyc02g078970.3.1	3.5	-1	1	22	938	959	UCAAAAAUUCCGUUGCGUCGCA	.:::: .::: :.:::::::	AAUGACGGGACGAAGUUUUUGA	Translation	Transducin/WD40 repeat-like superfamily protein (AHRD V3.3 *** AT1G10580.1)	1
	Solyc02g081940.3.1	3.5	-1	1	22	984	1005	UCAAAAAUUCCGUUGCGUCGCA	.::. ::. :::::::::::	GAUGAUACAGAGGAAUUUUUGA	Cleavage	RNA binding protein (AHRD V3.3 *** A0A0K9P1B7_ZOSMR)	1
	Solyc03g006460.3.1	3.5	-1	1	22	323	344	UCAAAAAUUCCGUUGCGUCGCA	::: .: ::.::.::::::::	AGCGUUGGAAUGGGAUUUUUGA	Cleavage	Altered inheritance rate of mitochondria protein 25 (AHRD V3.3 *** A0A0B2SIA0_GLYSO)	1
	Solyc03g112190.3.1	3.5	-1	1	22	1690	1711	UCAAAAAUUCCGUUGCGUCGCA	::.:::..:::.::::: :	GAAGAUGCAGUGGAGUUUUUAA	Cleavage	Pentatricopeptide repeat-containing protein, putative (AHRD V3.3 *** B9RAT8_RICCO)	1
	Solyc03g116770.3.1	3.5	-1	1	22	882	903	UCAAAAAUUCCGUUGCGUCGCA	:::.:::.: ::.::::::.	ACCGAUGCAGCAGAGUUUUUGG	Translation	seed dormancy control protein (AHRD V3.3 *** AT1G15320.2)	1
	Solyc05g042181.1.1	3.5	-1	1	22	317	338	UCAAAAAUUCCGUUGCGUCGCA	:.:: :.:::.:::::::	AAUUAUGCCAUGGAGUUUUUGA	Cleavage	Zinc finger CCCH domain-containing protein (AHRD V3.3 *-* A0A0K9PNZ2_ZOSMR)	1
	Solyc05g042190.1.1	3.5	-1	1	22	434	455	UCAAAAAUUCCGUUGCGUCGCA	:.:: :.:::.:::::::	AAUUAUGCCAUGGAGUUUUUGA	Cleavage	Zinc finger CCCH domain-containing protein (AHRD V3.3 *-* A0A0K9PNZ2_ZOSMR)	1
	Solyc05g043213.1.1	3.5	-1	1	22	611	632	UCAAAAAUUCCGUUGCGUCGCA	:.:: :.:::.:::::::	AAUUAUGCCAUGGAGUUUUUGA	Cleavage	Zinc finger CCCH domain-containing protein (AHRD V3.3 *-* R4QQJ8_CUCME)	1
	Solyc05g043220.1.1	3.5	-1	1	22	317	338	UCAAAAAUUCCGUUGCGUCGCA	:.:: :.:::.:::::::	AAUUAUGCCAUGGAGUUUUUGA	Cleavage	Zinc finger CCCH domain-containing protein (AHRD V3.3 *-* R4QQJ8_CUCME)	1
	Solyc05g044510.2.1	3.5	-1	1	22	623	644	UCAAAAAUUCCGUUGCGUCGCA	:: :::::: ::::::::	AAGGAAGCAACGCAAUUUUUGU	Translation	RNA helicase DEAH-box17	1
	Solyc05g051340.2.1	3.5	-1	1	22	1384	1405	UCAAAAAUUCCGUUGCGUCGCA	:::: ::.:::.: :::::	AUGGACGAAAUGGAGUGUUUGA	Cleavage	Pentatricopeptide repeat-containing family protein (AHRD V3.3 *** B9H373_POPTR)	1
	Solyc06g034063.1.1	3.5	-1	1	22	376	397	UCAAAAAUUCCGUUGCGUCGCA	:: ::::::::::::: :	UUGUACCCAACGGAAUUUUUAA	Cleavage	PIF1 helicase, putative (AHRD V3.3 *-* A0A061ECN6_THECC)	1
	Solyc06g034070.2.1	3.5	-1	1	22	2791	2812	UCAAAAAUUCCGUUGCGUCGCA	:: ::::::::::::: :	UUGUACCCAACGGAAUUUUUAA	Cleavage	AT hook motif-containing protein, putative, expressed (AHRD V3.3 *-* Q2QZU2_ORYSJ)	1
	Solyc06g065660.1.1	3.5	-1	1	22	163	184	UCAAAAAUUCCGUUGCGUCGCA	::.: ::: ::.:::::::	GAAGAUGAAACAGAGUUUUUGA	Translation	LOW QUALITY:Fertilization-related kinase 1 (AHRD V3.3 *** T2B355_SOLCH)	1
	Solyc07g062620.3.1	3.5	-1	1	22	492	513	UCAAAAAUUCCGUUGCGUCGCA	:..:.:: :::.:::::::	CAAGGUGUAAAGGAGUUUUUGA	Cleavage	Kinase family protein (AHRD V3.3 *** B9NAB5_POPTR)	1
	Solyc08g077150.3.1	3.5	-1	1	22	1195	1216	UCAAAAAUUCCGUUGCGUCGCA	.::.:: ::::.:::::::	CCUGAUGCCCCGGAGUUUUUGA	Cleavage	Protein phosphatase 2C (AHRD V3.3 *** A0A124SBW4_CYNCS)	1
	Solyc09g042263.1.1	3.5	-1	1	22	610	631	UCAAAAAUUCCGUUGCGUCGCA	:: ::::::::::::: :	UUGUACCCAACGGAAUUUUUAA	Cleavage	PIF1-like helicase (AHRD V3.3 *** G7K719_MEDTR)	1
	Solyc09g042270.1.1	3.5	-1	1	22	1435	1456	UCAAAAAUUCCGUUGCGUCGCA	:: ::::::::::::: :	UUGUACCCAACGGAAUUUUUAA	Cleavage	PIF1-like helicase (AHRD V3.3 *** G7JQP0_MEDTR)	1
	Solyc10g053900.2.1	3.5	-1	1	22	2497	2518	UCAAAAAUUCCGUUGCGUCGCA	: .::.:::::: :::: ::::	UUUGAUGCAACGAAAUUGUUGA	Translation	Sec14p-like phosphatidylinositol transfer family protein (AHRD V3.3 *** AT2G18180.1)	1
	Solyc11g044367.1.1	3.5	-1	1	22	80	101	UCAAAAAUUCCGUUGCGUCGCA	:::::..:.:::.: :::::	AACGACGUGAUGGAGUCUUUGA	Cleavage	MADS-box transcription factor family protein (AHRD V3.3 *** G7IWT8_MEDTR)	1
	Solyc12g038210.1.1	3.5	-1	1	22	805	826	UCAAAAAUUCCGUUGCGUCGCA	:: ::::::::::::: :	UUGUACCCAACGGAAUUUUUAA	Cleavage	PIF1 helicase (AHRD V3.3 *-* AT5G28780.1)	1
	Solyc12g056960.2.1	3.5	-1	1	22	1266	1287	UCAAAAAUUCCGUUGCGUCGCA	::.::::: ::: ::::::	CCAGAUGCAACAGAACUUUUGA	Translation	Glucan 1,3-beta-glucosidase (AHRD V3.3 *** A0A151TZN5_CAJCA)	1
miR-57	Solyc05g005180.3.1	3	-1	1	24	1300	1323	UACCCUGUAGUCCCGAGCCGUUUG	::: . ::::::::.:: ::::::	CAACUUGCUCGGGAUUAAAGGGUA	Cleavage	enoyl-CoA hydratase/isomerase D (AHRD V3.3 *** AT1G60550.1)	1
	Solyc11g069610.2.1	3	-1	1	24	125	148	UACCCUGUAGUCCCGAGCCGUUUG	:. ::.:.::::::..:::::	UUAGGGGUUUGGGACUGUAGGGUU	Cleavage	Helicase protein MOM1 (AHRD V3.3 *-* W9SPW2_9ROSA)	2
miR-100	Solyc11g010910.2.1	3	-1	1	23	269	291	AACCCGUAGAUCCGAACUAGUCU	.::.::: ::::: :::::::	CUGCUGGUUGGGAUCAACGGGUU	Cleavage	Transducin/WD40 repeat-like superfamily protein (AHRD V3.3 *-* AT4G29860.1)	1
	Solyc02g087780.3.1	3	-1	1	23	1788	1810	AACCCGUAGAUCCGAACUAGUCU	: ::::.:::::::: ::::	CACCAAGUUUGGAUCUACCGGUU	Cleavage	Aldose 1-epimerase (AHRD V3.3 *-* K4BBT4_SOLLC)	1
	Solyc03g093380.2.1	3.5	-1	1	23	3994	4016	AACCCGUAGAUCCGAACUAGUCU	:.:::::.::::.:..::: :	UAAUUAGUUUGGAUUUGUGGGGU	Cleavage	protein kinase family protein (AHRD V3.3 *** AT1G51870.2)	1
	Solyc09g063030.3.1	3.5	-1	1	23	2146	2168	AACCCGUAGAUCCGAACUAGUCU	::::::.::::::: : :::	CCUCUAGUUUGGAUCUAGGAGUU	Cleavage	CLIP-associating family protein (AHRD V3.3 *** B9GR98_POPTR)	1
	Solyc06g008040.3.1	3.5	-1	1	23	2451	2473	AACCCGUAGAUCCGAACUAGUCU	::::::.::::::: : :::	CCUCUAGUUUGGAUCUAGGAGUU	Cleavage	CLIP-associating 1 (AHRD V3.3 *** A0A0B0MGS3_GOSAR)	1
	Solyc10g009490.2.1	3.5	-1	1	23	4516	4538	AACCCGUAGAUCCGAACUAGUCU	::::.::.::::.::::	GCUUGAGUUUGGGUCUAUGGGUC	Cleavage	Poly(A) RNA polymerase cid14 (AHRD V3.3 *** W9RAG3_9ROSA)	1
	Solyc11g013683.1.1	3.5	-1	1	23	481	503	AACCCGUAGAUCCGAACUAGUCU	:::::: :::: :.:::::	CUUAUAGUUCAGAUCGAUGGGUU	Cleavage	Katanin p60 ATPase-containing subunit A1 (AHRD V3.3 *** K4DEU6_SOLLC)	1
	Solyc12g009820.2.1	3.5	-1	1	23	457	479	AACCCGUAGAUCCGAACUAGUCU	:::: ::.:.::.:::::	GAGAGAGUUGGGGUUUAUGGGUU	Cleavage	Monogalactosyldiacylglycerol synthase (AHRD V3.3 *** G7JGJ5_MEDTR)	1
	Solyc07g007620.3.1	3.5	-1	1	23	985	1007	AACCCGUAGAUCCGAACUAGUCU	:::: ::.:.::.:::::	GAGAGAGUUGGGGUUUAUGGGUU	Cleavage	Monogalactosyldiacylglycerol synthase (AHRD V3.3 *** A0A087G8S7_ARAAL)	1
miR-71	Solyc02g088480.3.1	1.5	-1	1	24	52	75	UGAAAGACAUGGGUAGUUGAGACG	.: . ::: ::::.::::::::::	UGCUACAAAUACCUAUGUCUUUCA	Cleavage	T-box transcription factor, putative (DUF863) (AHRD V3.3 *-* AT1G69360.1)	1
	Solyc01g098645.1.1	2.5	-1	1	24	445	468	UGAAAGACAUGGGUAGUUGAGACG	.::::: ::...:::::::::	UUCUUCAACCACUUGUGUCUUUCA	Cleavage	GDSL esterase/lipase (AHRD V3.3 *** W9SXJ5_9ROSA)	1
	Solyc02g092710.3.1	2.5	-1	1	24	2522	2545	UGAAAGACAUGGGUAGUUGAGACG	:. :::.::::::: :.:::::	ACUUACAAUUACCCAUUUUUUUCA	Cleavage	Prolyl 4-hydroxylase subunit alpha-1 (AHRD V3.3 *** W9RH72_9ROSA)	1
	Solyc07g008865.1.1	2.5	-1	1	24	973	996	UGAAAGACAUGGGUAGUUGAGACG	:::::. :::::::::::::	AUGCUCAAUCUCCCAUGUCUUUCA	Cleavage	Serine hydroxymethyltransferase, mitochondrial (AHRD V3.3 --* GLYM_SOLTU)	1
	Solyc01g006110.3.1	3	-1	1	24	1124	1147	UGAAAGACAUGGGUAGUUGAGACG	.:.::.:::: ::::::::	AAGAAUAGCUGCCCAGGUCUUUCA	Cleavage	PP2A regulatory subunit TAP46 (AHRD V3.3 *** TAP46_ARATH)	1
	Solyc01g109930.3.1	3	-1	1	24	912	935	UGAAAGACAUGGGUAGUUGAGACG	: :::::...:: ::::::::	ACACGCAACUGUUCAAGUCUUUCA	Cleavage	inositol monophosphatase family protein (AHRD V3.3 *** AT4G39120.2)	1
	Solyc03g006940.2.1	3	-1	1	24	1112	1135	UGAAAGACAUGGGUAGUUGAGACG	::: :.:::::::::::.	UCCUACAAAUGCCCAUGUCUUUUU	Cleavage	Protein phosphatase 2C family protein (AHRD V3.3 *** AT5G51760.2)	1
	Solyc03g006950.2.1	3	-1	1	24	937	960	UGAAAGACAUGGGUAGUUGAGACG	::: :.:::::::::::.	CCUAACAAAUGCCCAUGUCUUUUU	Cleavage	Protein phosphatase 2C family protein (AHRD V3.3 *** AT5G51760.2)	1
	Solyc04g082340.3.1	3	-1	1	24	1326	1349	UGAAAGACAUGGGUAGUUGAGACG	.: :.:::::::::::::	UUGCAAGAGUGCCCAUGUCUUUCA	Cleavage	Carboxypeptidase A6 (AHRD V3.3 *** W9RJ73_9ROSA)	2
	Solyc05g011940.3.1	3	-1	1	24	501	524	UGAAAGACAUGGGUAGUUGAGACG	.:.::: ::::::.:::::	GAAACUAGCUAACCAUGUUUUUCA	Cleavage	SlCytochrome P450	1
	Solyc06g030590.2.1	3	-1	1	24	609	632	UGAAAGACAUGGGUAGUUGAGACG	:.::::....:::.:::::	UGGAGCGACUAUUUGUGUUUUUCA	Cleavage	Serine palmitoyltransferase (AHRD V3.3 *** B3Y000_NICBE)	1
	Solyc06g073670.3.1	3	-1	1	24	689	711	UGAAAGACAUGGGUAGUUGAGACG	::.:.::: ::::.:::::::::	GGUUUUAAC-ACCCGUGUCUUUCA	Cleavage	Protein FAR1-RELATED SEQUENCE 3 (AHRD V3.3 *** W9R5U7_9ROSA)	1
	Solyc06g082820.3.1	3	-1	1	24	598	621	UGAAAGACAUGGGUAGUUGAGACG	::..:::.::::::::: :	GCCAACAGUUACUCAUGUCUUUGA	Cleavage	MLO-like protein (AHRD V3.3 *** K4CAD7_SOLLC)	1
	Solyc07g053870.3.1	3	-1	1	24	356	379	UGAAAGACAUGGGUAGUUGAGACG	:.::::.: ::::::::::: :	AUUUUCAAUUUCCCAUGUCUUUGA	Cleavage	Helicase family protein (AHRD V3.3 *** U5FHT2_POPTR)	1
	Solyc08g077350.3.1	3	-1	1	24	6798	6821	UGAAAGACAUGGGUAGUUGAGACG	: ::::::::.::: ::::::	ACUAUCAACUACUCAUUUCUUUCU	Cleavage	Haloacid dehalogenase-like hydrolase family protein (AHRD V3.3 *** B9MTX7_POPTR)	1
	Solyc09g057528.1.1	3	-1	1	24	1312	1335	UGAAAGACAUGGGUAGUUGAGACG	:::: ..:::::::::::	AAACCAAACUUUUCAUGUCUUUCA	Cleavage	Homeobox leucine zipper protein (AHRD V3.3 *-* A0A072UAM9_MEDTR)	1
	Solyc09g066210.3.1	3	-1	1	24	686	709	UGAAAGACAUGGGUAGUUGAGACG	: :::..:.:::::::::: ::::	CCUCUUGAUUACCCAUGUCCUUCA	Cleavage	F-box/kelch-repeat protein (AHRD V3.3 *** W9S979_9ROSA)	1
	Solyc12g019620.2.1	3	-1	1	24	3914	3937	UGAAAGACAUGGGUAGUUGAGACG	:: ::::.: ..:::::.:::::	GGUAUCAAUUCUUCAUGUUUUUCA	Cleavage	Drug resistance transporter-like ABC domain protein (AHRD V3.3 *** G7JBP0_MEDTR)	1
	Solyc01g014495.1.1	3.5	-1	1	24	34	57	UGAAAGACAUGGGUAGUUGAGACG	:.:::..:::..::: ::::::	AAUUUCAGUUACUUAUGACUUUCA	Cleavage	DNA topoisomerase 6 subunit B (AHRD V3.3 *-* K4AU86_SOLLC)	1
	Solyc01g056690.3.1	3.5	-1	1	24	47	70	UGAAAGACAUGGGUAGUUGAGACG	.:::.:::::::: :::: ::	UUGUUCAGCUACCCAUUUCUUACA	Cleavage	Protein kinase, putative (AHRD V3.3 *** B9SJN7_RICCO)	1
	Solyc02g072280.1.1	3.5	-1	1	24	1257	1280	UGAAAGACAUGGGUAGUUGAGACG	:. ::::::..:::::: :::	AUUUGCAACUAUUCAUGUCCUUCC	Cleavage	Subtilisin-like protease (AHRD V3.3 *** A0A151SNY0_CAJCA)	1
	Solyc03g025190.4.1	3.5	-1	1	24	900	923	UGAAAGACAUGGGUAGUUGAGACG	.:.::::...::::::::	CCUGCUAGCUACUUGUGUCUUUCU	Cleavage	anthocyanin permease	1
	Solyc03g082490.3.1	3.5	-1	1	24	7669	7692	UGAAAGACAUGGGUAGUUGAGACG	::::: .:::::::::.:	ACACAAAACUAAUCAUGUCUUUUA	Cleavage	Reticulocyte-binding 2 a (AHRD V3.3 *** A0A0B0N4X3_GOSAR)	1
	Solyc03g121660.3.1	3.5	-1	1	24	3724	3747	UGAAAGACAUGGGUAGUUGAGACG	:.:::: ::.:::::.:::.:	AAUUUCAAAAACUCAUGUUUUUUA	Cleavage	Zinc finger family protein (AHRD V3.3 *** D7MN23_ARALL)	1
	Solyc04g040130.1.1	3.5	-1	1	24	906	929	UGAAAGACAUGGGUAGUUGAGACG	.::. ::: :::.:::::.:: ::	UGUUACAAAUACUCAUGUUUUGCA	Cleavage	Fatty acid desaturase (AHRD V3.3 *** I3RV99_9ERIC)	1
	Solyc09g082050.3.1	3.5	-1	1	24	714	737	UGAAAGACAUGGGUAGUUGAGACG	::::.:.:. ::::::::.:	UAAAUCAAUUGCUGAUGUCUUUUA	Translation	Histone-lysine N-methyltransferase, H3 lysine-9 specific SUVH1 (AHRD V3.3 *** SUVH1_TOBAC)	1
	Solyc09g092170.2.1	3.5	-1	1	24	3179	3202	UGAAAGACAUGGGUAGUUGAGACG	:. :::.:.:.:.: :::::::	AUUUGCAAUUGCUCGUUUCUUUCA	Cleavage	Beta-galactosidase (AHRD V3.3 *** A0A0V0IVF7_SOLCH)	1
	Solyc10g006080.2.1	3.5	-1	1	24	635	658	UGAAAGACAUGGGUAGUUGAGACG	::..:: .:::::::::::	CUGGUCGGCUUUCCAUGUCUUUCU	Cleavage	Sodium/hydrogen exchanger (AHRD V3.3 *** A0A067F4C6_CITSI)	1
	Solyc10g084220.2.1	3.5	-1	1	24	2594	2617	UGAAAGACAUGGGUAGUUGAGACG	::::.:::.:.: :::::.:	UUAGUCAAUUACUCGUAUCUUUUA	Cleavage	FAR1-related sequence 7 (AHRD V3.3 *** AT3G06250.3)	1
	Solyc12g010210.2.1	3.5	-1	1	24	2299	2322	UGAAAGACAUGGGUAGUUGAGACG	.: :::::. :::::.:::::	UAAUUAAACUAUACAUGUUUUUCA	Cleavage	Eukaryotic translation initiation factor 6 (AHRD V3.3 *** K4DCA8_SOLLC)	1
	Solyc12g056705.1.1	3.5	-1	1	24	363	386	UGAAAGACAUGGGUAGUUGAGACG	: .::.::..:::::: ::::	GAACCUAAUUAUUCAUGUCCUUCA	Cleavage	Short chain alcohol dehydrogenase (AHRD V3.3 *-* O50038_TOBAC)	1
