## Supplemental Table 8 for "Plant-parasitic nematode microRNAs hijack plant AGO1 to induce host-cell reprogramming"

### Sheet: power point (2)
miRNA Family	Gene ID	Base Paring	Annotation Solgenomic	psRNA-Target	CleaveLand
miR-2	Solyc12g049320.2.1	#VALUE!	Nodulation signaling pathway 1-like protein	3.5 cleavage
	Solyc09g091540.1.1	#VALUE!	Salicylic acid carboxyl methyltransferase		cat0
	Solyc08g062910.3.1	#VALUE!	Elongation factor 2	4.0 cleavage
	Solyc06g071880.3.1	#VALUE!	60S ribosomal protein L17	4.5 cleavage	cat2
	Solyc06g067890.3.1	#VALUE!	Alpha/beta hydrolase-like	2.5 cleavage
	Solyc03g005480.3.1	#VALUE!	Nodulin-like protein	4.0 inhibition	cat2
miR-5359	Solyc11g045110.2.1	#VALUE!	Sucrose-phosphate synthase family protein	2.5 cleavage
	Solyc11g006760.2.1	#VALUE!	Multiple myeloma tumor-associated protein	3.5 cleavage	cat2
	Solyc05g009550.3.1	#VALUE!	vacuolar protein sorting-associated protein IST1	3.5 cleavage	cat2
miR-58	Solyc11g039570.2.1	#VALUE!	Peroxidase	4.0 cleavage
	Solyc07g055650.1.1	#VALUE!	Serine/threonine-protein kinase	2.5 cleavage
	Solyc05g053150.2.1	#VALUE!	R2R3MYB transcription factor 71	4.0 inhibition
miR-100	Solyc10g009490.2.1	#VALUE!	Poly(A) RNA polymerase cid14 (PolA)	3.5 cleavage	cat2
	Solyc09g063030.3.1	#VALUE!	CLIP-associating family protein	3.5 cleavage
	Solyc06g008040.3.1	#VALUE!		3.5 cleavage
	Solyc02g087780.3.1	#VALUE!	Aldose 1-epimerase	3.0 cleavage
miR-92	Solyc02g072190.3.1	#VALUE!	WRKY transcription factor 79	4.5 cleavage
	Solyc01g111330.3.1	#VALUE!	Pathogenesis-related thaumatin family protein	2.5 cleavage
	Solyc01g094680.3.1	#VALUE!	Signal peptide peptidase-like protein	4.0 cleavage
miR-Miex1	Solyc10g083520.2.1	#VALUE!	RAB6-interacting golgin	3.0 cleavage	cat2
	Solyc07g065890.3.1	#VALUE!	Uridine kinase	4.5 cleavage	cat2
	Solyc06g072690.2.1	#VALUE!	Mitotic-spindle organizing 1B-like protein	3.0 cleavage
	Solyc06g053160.3.1	#VALUE!	26S protease regulatory subunit 7	3.5 cleavage	cat2
miR-Miex2	Solyc05g053650.3.1	#VALUE!	26S proteasome non-ATPase regulatory subunit 1	2.5 cleavage
	Solyc05g014260.3.1	#VALUE!	Two-component response regulator	3.0 cleavage
miR-7904	Solyc11g005450.2.1	#VALUE!	Transcription elongation factor A protein 3	4.5 cleavage	cat2
	Solyc03g118010.3.1	#VALUE!	Nuclease domain-containing protein 1	2.5 cleavage
	Solyc03g116580.3.1	#VALUE!	Pectin lyase-like superfamily protein	4.0 cleavage
miR-57	Solyc07g007340.3.1	#VALUE!	Nodulin-like / Major Facilitator Superfamily	5.0 cleavage
		Target site : 5' -> 3'
	#VALUE!	U:A , G:C paring
	#VALUE!	G:U paring
	#VALUE!	mismatch
