## Supplemental Table 10 for "Plant-parasitic nematode microRNAs hijack plant AGO1 to induce host-cell reprogramming"

### Sheet: Feuil1
miRNA	sequence mature	prediction MIR V3	sequence V3	precursor length	URL alignement V4	Contig	neighbouring gene	MIR position	gene with MIR	synteny conserved	with species	miRNA
mir100	aacccguagauccgaacuagucu	prediction_miARN_577	aacccguagauccgaacuagucucucguguccguccuuggcaaguccagaacgggccgcacuuggguagacuggcucggcguuucgggugga	92	https://phytonematoda.sophia.inrae.fr/sequenceserver/0bfb8567-8421-4a17-b095-9ae85a23ff04	Minc_v4_shac_contig_7:1,269,153..1,269,240	Minc_v4_shac_contig_7g0069331, Minc_v4_shac_contig_7g0069341, Minc_v4_shac_contig_7g0069351, Minc_v4_shac_contig_7g0069361	Intergenic		yes	M. arenaria, M.javanica, M. luci	mir100	Javanica (un seul côté conservé)
mir100	aacccguagauccgaacuagucu	prediction_miARN_185	aacccguagauccgaacuagucucucguguccguccuuggcaaguccaaaacggugcgcauuuggguagacuggcucggcguuucgggugga	92		Minc_v4_shac_contig_13:1,427,012..1,427,101	Minc_v4_shac_contig_13g0125721, Minc_v4_shac_contig_13g0125731, Minc_v4_shac_contig_13g0125741, Minc_v4_shac_contig_13g0125751	Intergenic		yes	M. arenaria, M. javanica
mir100	aacccguagauccgaacuagucu	prediction_miARN_681	uguaaaaucucugacuggucuacccguagauccgaacuagucucucguguccguccuugguaaguccacagaacgggccgcauauuuggguagacuggaucggcguuucggguugauugguuagaugaaaaggccu	136		Minc_v4_shac_contig_22:885,093..885,185	Minc_v4_shac_contig_22g0196131, Minc_v4_shac_contig_22g0196141, Minc_v4_shac_contig_22g0196151	Intronic	Minc_v4_shac_contig_22g0196141	yes	M. arenaria ,M. enterolobii , M. javanica, M. luci
						Minc_v4_shac_contig_8:2,191,248..2,191,339	Minc_v4_shac_contig_8g0080331, Minc_v4_shac_contig_8g0080341	Intronic	Minc_v4_shac_contig_8g0080341	no
						Minc_v4_shac_contig_86:511,576..511,667	Minc_v4_shac_contig_86g0451281, Minc_v4_shac_contig_86g0451291	Intronic	Minc_v4_shac_contig_86g0451291	yes	M. arenaria, M. javanica, M. luci
mir5359	ucugggauuuuuuauguuggua	prediction_miARN_105	ucugggauuuuuuauguugguagagucacauguacuuuuaacuauaaccucccaacauuuuaaucucagcgc	72	https://phytonematoda.sophia.inrae.fr/sequenceserver/55c4657e-6a02-47cc-a40d-eb1ae19d2cda	Minc_v4_shac_contig_127:75,509..77,218	Minc_v4_shac_contig_127g0508611, Minc_v4_shac_contig_127g0508621	5'UTR	Minc_v4_shac_contig_127g0508611	yes	M. luci	mir5359
mir5359	ucugggauuuuuuauguuggua	prediction_miARN_519	ucugggauuuuuuauguugguagagucacauguacuuuuaacuauaaccucccaacauuuuaaucucagcgc	72		Minc_v4_shac_contig_13:1,495,567..1,495,630	Minc_v4_shac_contig_13g0125971, Minc_v4_shac_contig_13g0125981	Intergenic		no
mir5359	ucugggauuuuuuauguuggua	prediction_miARN_323	ucugggauuuuuuauguugguagagucacauguacuuuuaacuauaaccucccaacauuuuaaucucagcgc	72		Minc_v4_shac_contig_7:1,343,711..1,343,775	Minc_v4_shac_contig_7g0069471, Minc_v4_shac_contig_7g0069481, Minc_v4_shac_contig_7g0069491	Intergenic		yes	M. arenaria, M. hapla. M.javanica
mir235	uauugcacucguuucggccuga	prediction_miARN_279	aggcugaagcguuuuggaauauucugcgccaauuuaaaaaacagagcaauauugcacucguuucggccuga	71	https://phytonematoda.sophia.inrae.fr/sequenceserver/eb57a2fa-13ab-4cad-9175-ae4222189edc#Query_1	Minc_v4_shac_contig_22:525,404..525,470	Minc_v4_shac_contig_22g0195081, Minc_v4_shac_contig_22g0195101, Minc_v4_shac_contig_22g0195091	3'UTR	Minc_v4_shac_contig_22g0195091	yes	M. arenaria	mir92
mir235	uauugcacucguuucggccuga	prediction_miARN_497	aggcugaagcguuuuggaauauucugcgccaauuuaaaaaacagagcaauauugcacucguuucggccuga	71		Minc_v4_shac_contig_8:1,828,043..1,828,108	Minc_v4_shac_contig_8g0079501, Minc_v4_shac_contig_8g0079521, Minc_v4_shac_contig_8g0079531, Minc_v4_shac_contig_8g0079541	Intergenic		no
mir92	uauugcacucguuucggccuga	prediction_miARN_556	aggcugaagcguuuuggaauauucugcgccaauuuaaaaaacagagcaauauugcacucguuucggccuga	71		Minc_v4_shac_contig_86:174,744..174,816	Minc_v4_shac_contig_86g0450331, Minc_v4_shac_contig_86g0450341, Minc_v4_shac_contig_86g0450361	3'UTR	Minc_v4_shac_contig_86g0450341	yes	M. javanica
mir235	uauugcacucguuucggccuga	prediction_miARN_193	aggcugaagcguuuuggaauauucugcgccaauuaaaaaaaaauagagcaauauugcacucguuucggccuga	73
mir7904	ucaaaaauuccguugcgucgca	prediction_miARN_38	cggcgcugcagauuuuuugggagagaaaagggguaacuccccucuuuuucuuuagacucucaaaaauuccguugcgucgca	81	https://phytonematoda.sophia.inrae.fr/sequenceserver/2612a0c0-c340-4ffd-a18e-e20c4280b65d#Query_1	Minc_v4_shac_contig_22:2,069,806..2,069,888	Minc_v4_shac_contig_22g0199161, Minc_v4_shac_contig_22g0199171, Minc_v4_shac_contig_22g0199181, Minc_v4_shac_contig_22g0199191	Intronic	Minc_v4_shac_contig_22g0199171	yes	M. arenaria, M. luci	mir7904
mir7904	ucaaaaauuccguugcgucgca	prediction_miARN_37	cggcgcugcagauuuuuugggagagaaaagggguuauucccccucuuuuucuuuagacucucaaaaauuccguugcgucgca	82		Minc_v4_shac_contig_89:319,658..319,739	Minc_v4_shac_contig_89g0457061, Minc_v4_shac_contig_89g0457071, Minc_v4_shac_contig_89g0457081	Intronic	Minc_v4_shac_contig_89g0457071	yes	M. luci
mir7904	ucaaaaauuccguugcgucgca	prediction_miARN_59	cggcgcugcagauuuuuugggagagaaaagggguuauucccccucuuuuucuuuagacucucaaaaauuccguugcgucgca	82		Minc_v4_shac_contig_76:287,140..287,221	Minc_v4_shac_contig_76g0430611, Minc_v4_shac_contig_76g0430621, Minc_v4_shac_contig_76g0430631	Intronic	Minc_v4_shac_contig_76g0430611	yes	M. luci
miexRNA2	aagcaccauguugaagaucgag	prediction_miARN_678	aaaaauauuuaauuccugucuggucuucucguguugugcuccguuaaaaauaacacaaauuguuuaaaaaauagaaauauauuucgaagcaccauguugaagaucgagaugggagaaagagaauaaaa	128	https://phytonematoda.sophia.inrae.fr/sequenceserver/7bf73c4a-ddc4-4de4-b4c1-3f7d3c480e2c	Minc_v4_shac_contig_5:1,633,218..1,633,339	Minc_v4_shac_contig_5g0050911, Minc_v4_shac_contig_5g0050921	Intergenic		yes	M. arenaria. M. javanica, M. luci	miexRNA2
miexRNA2	aagcaccauguugaagaucgag	prediction_miARN_731	aaaaauauuuaauuccugucuggucuucucguguugugcuccguuaaaaauaaaacaaauuguuuaaaaaauagaaauauauuucgaagcaccauguugaagaucgagaugggagaaagggaaaaaaa	128		Minc_v4_shac_contig_1:2,052,398..2,052,519	Minc_v4_shac_contig_1g0006531, Minc_v4_shac_contig_1g0006541, Minc_v4_shac_contig_1g0006551, Minc_v4_shac_contig_1g0006561	3'UTR	Minc_v4_shac_contig_1g0006541	yes	M. arenaria, M. javanica, M. luci
mir2b	uaucacaguucgauauggccuc	prediction_miARN_428	agccuuaucaacugcgauuacauuguaauuaaagauuguaucacaguucgauauggccuc	60	https://phytonematoda.sophia.inrae.fr/sequenceserver/bc9b89d9-7e4d-4a73-bc5d-386bd4ac5ddf#Query_1	Minc_v4_shac_contig_50:922,049..922,108	Minc_v4_shac_contig_50g0350051, Minc_v4_shac_contig_50g0350061, Minc_v4_shac_contig_50g0350071, Minc_v4_shac_contig_50g0350081	Intergenic		yes	M. arenaria, M. enterolobii, M. javanica, M. luci	mir2b
mir2b	uaucacaguucgauauggccuc	prediction_miARN_99	agccuuaucaacugcgauuacauuguaauuaaagauuguaucacaguucgauauggccuc	60		Minc_v4_shac_contig_10:2,093,678..2,093,737	Minc_v4_shac_contig_10g0099281, Minc_v4_shac_contig_10g009929, Minc_v4_shac_contig_10g0099301, Minc_v4_shac_contig_10g0099311	Intergenic		yes	M. arenaria
mir2a	uaucacagccugcuuuagcgua	prediction_miARN_181	cgccuaaagcugaccagugauuuguuaucgcguauuuguuacgugaaauuuguuaaauucauaucacagccugcuuuagcgua	83	https://phytonematoda.sophia.inrae.fr/sequenceserver/50bdaf22-4c19-47e9-83ce-5e3eceee3eee#Query_1	Minc_v4_shac_contig_79:211,240..211,322	Minc_v4_shac_contig_79g0437021, Minc_v4_shac_contig_79g0437031, Minc_v4_shac_contig_79g0437041, Minc_v4_shac_contig_79g0437051	Intergenic		no		mir2a
mir2a	uaucacagccugcuuuagcgua	prediction_miARN_475	cgccuaaagcugaccagugauuuguuaucgcguauuuuuuaugcgugaaauuuguuaaauucauaucacagccugcuuuagcgua	85		Minc_v4_shac_contig_39:1,158,074..1,158,158	Minc_v4_shac_contig_39g0299041, Minc_v4_shac_contig_39g0299061, Minc_v4_shac_contig_39g0299071, Minc_v4_shac_contig_39g0299081	3'UTR	Minc_v4_shac_contig_39g0299071	yes	M. arenaria, M. javanica
						Minc_v4_shac_contig_131:237,844..237,929	Minc_v4_shac_contig_131g0512891, Minc_v4_shac_contig_131g0512901, Minc_v4_shac_contig_131g0512911, Minc_v4_shac_contig_131g0512921	3'UTR	Minc_v4_shac_contig_131g0512911	yes	M. luci
miR2c	uaucacaguuccgucugguacc	prediction_miARN_360	uacccgaucgaacuuugcgauacccuguguguguccuuucuaggcacaucacuauaaauggugguaucacaguuccgucugguacc	86	https://phytonematoda.sophia.inrae.fr/sequenceserver/f71feca5-980f-4a26-967f-af234aef08e8#Query_1	Minc_v4_shac_contig_253:15,132..15,217	Minc_v4_shac_contig_253g0546651, Minc_v4_shac_contig_253g0546661, Minc_v4_shac_contig_253g0546671	Intergenic		no		miR2c
						Minc_v4_shac_contig_72:852,793..852,877	Minc_v4_shac_contig_72g0423031, Minc_v4_shac_contig_72g0423041, Minc_v4_shac_contig_72g0423051, Minc_v4_shac_contig_72g0423061	Intergenic		yes	M. arenaria, M. luci
						Minc_v4_shac_contig_11:1,679,957..1,680,042	Minc_v4_shac_contig_11g0108271, Minc_v4_shac_contig_11g0108281	Intergenic		yes	M. javanica, M. luci
						Minc_v4_shac_contig_37:1,407,321..1,407,406	Minc_v4_shac_contig_37g0289481, Minc_v4_shac_contig_37g0289491, Minc_v4_shac_contig_37g0289501, Minc_v4_shac_contig_37g0289511	Intergenic		yes	M. javanica
						Minc_v4_shac_contig_27:2,277,821..2,277,906	Minc_v4_shac_contig_27g0234441, Minc_v4_shac_contig_27g0234451, Minc_v4_shac_contig_27g0234461, Minc_v4_shac_contig_27g0234471	Intergenic		yes	M. arenaria, M. javanica, M. luci
mir58	ugagaucaguccagauucgucg	prediction_miARN_55	ccggaucugacuguuaucugcauguuuaucauaauaauuaauuucaugagaucaguccagauucgucg	68	https://phytonematoda.sophia.inrae.fr/sequenceserver/d3d68c2b-074b-4478-816c-f00e1ed7af0d#Query_1	Minc_v4_shac_contig_116:46,994..47,061	Minc_v4_shac_contig_116g0498701, Minc_v4_shac_contig_116g0498711, Minc_v4_shac_contig_116g0498721, Minc_v4_shac_contig_116g0498731	Intronic	Minc_v4_shac_contig_116g0498721	no		mir58
mir58	ugagaucaguccagauucgucg	prediction_miARN_202	ccggaucugacuguuaucugcauguuuaucauaauaauuaauuucaugagaucaguccagauucgucg	68		Minc_v4_shac_contig_82:727,008..727,075	Minc_v4_shac_contig_82g0445331, Minc_v4_shac_contig_82g0445351, Minc_v4_shac_contig_82g0445361, Minc_v4_shac_contig_82g0445371	Intronic	Minc_v4_shac_contig_82g0445351	no
mir57	uacccuguagucccgagccguuug	prediction_miARN_42	uacccuguagucccgagccguuugagaaagacuauaaaacguuguuugaaaccaaacggaacucgagauggggaaga	77	https://phytonematoda.sophia.inrae.fr/sequenceserver/c787afbe-ea62-40c0-91f3-906efb561637#Query_1	Minc_v4_shac_contig_145:81,610..81,686	Minc_v4_shac_contig_145g0521521, Minc_v4_shac_contig_145g0521531, Minc_v4_shac_contig_145g0521541, Minc_v4_shac_contig_145g0521551	Intergenic		yes	M. arenaria, M. enterolobii, M. graminicola, M. javanica, M. luci	mir57
mir57	uacccuguagucccgagccguuug	prediction_miARN_135	uacccuguagucccgagccguuugagacuauaaaacguuguuugaaaccaaacggaacucgagauggggaaga	73		Minc_v4_shac_contig_126:174,724..174,796	Minc_v4_shac_contig_126g0507791, Minc_v4_shac_contig_126g0507801, Minc_v4_shac_contig_126g0507811, Minc_v4_shac_contig_126g0507821	Intergenic		yes	M. arenaria, M. javanica
mir57	uacccuguagucccgagccguuug	prediction_miARN_41	uacccuguagucccgagccguuugagagagacguuacuuaaaacguuguuugaaaccaaacggaacucgagauggggaaga	81		Minc_v4_shac_contig_32:1,997,480..1,997,559	Minc_v4_shac_contig_32g0261911, Minc_v4_shac_contig_32g0261921, Minc_v4_shac_contig_32g0261931, Minc_v4_shac_contig_32g0261941	5'UTR	Minc_v4_shac_contig_32g0261931	yes	M. arenaria, M. enterolobii, M. javanica, M. luci
						Minc_v4_shac_contig_32:2,035,768..2,035,847	Minc_v4_shac_contig_32g0262001, Minc_v4_shac_contig_32g0262011, Minc_v4_shac_contig_32g0262021, Minc_v4_shac_contig_32g0262031	Intronic	Minc_v4_shac_contig_32g0262011	no
let-7	ugagguaguagguuguauaguu	prediction_miARN_184	ugagguaguagguuguauaguuaaagaacaguaucagucggaguaacuaacgcagccugcucacucggc	69	https://phytonematoda.sophia.inrae.fr/sequenceserver/482a0364-2cb3-4219-a78a-0fb45dce052f	Minc_v4_shac_contig_13:1,426,590..1,426,657	Minc_v4_shac_contig_7g0069331, Minc_v4_shac_contig_7g0069341, Minc_v4_shac_contig_7g0069351, Minc_v4_shac_contig_7g0069361	Intergenic		yes	M. arenaria, M. luci	let-7
let-7	ugagguaguagguuguauaguu	prediction_miARN_288	ugagguaguagguuguauaguuaaagaacaguaucagucggaguaacuaacgcagccugcucacucggc	69		Minc_v4_shac_contig_7:1,268,730..1,268,796	Minc_v4_shac_contig_13g0125721, Minc_v4_shac_contig_13g0125731, Minc_v4_shac_contig_13g0125741, Minc_v4_shac_contig_13g0125751	Intergenic		yes	M. arenaria, M. luci
let-7	ugagguaguagguuguauaguu	prediction_miARN_578	ugagguaguagguuguauaguuaaagnggaguaacuaacgcagccugcucacucggc	57
miRexRNA1	acgaaucguuugcacaucgguguu	prediction_miARN_206	acgaaucguuugcacaucgguguuuuuauguuaucgcaaaacaucgauaugcagguucgccc	62	https://phytonematoda.sophia.inrae.fr/sequenceserver/baeaaaf6-76a6-41fe-8982-f2b56f5654c8#Query_1	Minc_v4_shac_contig_172:29,184..29,245	Minc_v4_shac_contig_172g0534951, Minc_v4_shac_contig_172g0534961, Minc_v4_shac_contig_172g0534971, Minc_v4_shac_contig_172g0534981	Intergenic		yes	M. luci	miRexRNA1
miRexRNA1	acgaaucguuugcacaucgguguu	prediction_miARN_23	acgaaucguuugcacaucgguguuuuuauguuaucgcaaaacaucgauaugcagguucgccc	62		Minc_v4_shac_contig_61:130,239..130,300	Minc_v4_shac_contig_61g0391031, Minc_v4_shac_contig_61g0391041, Minc_v4_shac_contig_61g0391051, Minc_v4_shac_contig_61g0391061	Intergenic		yes	M. arenaria, M. enterolobii, M. luci
miRexRNA1	acgaaucguuugcacaucgguguu	prediction_miARN_45	acgaaucguuugcacaucgguguuuuuauguuaucgcaaaacaucgauaugcagguucgccc	62		Minc_v4_shac_contig_3:3,555,182..3,555,242	Minc_v4_shac_contig_3g003626, Minc_v4_shac_contig_3g0036271, Minc_v4_shac_contig_3g0036281, Minc_v4_shac_contig_3g0036291	Intergenic		yes	M. arenaria
miR71			TGAAAGACATGGGTAGTTGAGACGTGTTGATATAATTTCGGTATTTGGTTAAAAAGAATTTTCTTCTTTTAGCCATCCGAATTATACTCAAATTTAAAAACGACGTGTCATCTACTCTGTTTTTCGGC	128	https://phytonematoda.sophia.inrae.fr/sequenceserver/d7d25f10-0170-4d22-ab14-5ced9c695704#Query_1	Minc_v4_shac_contig_79:211,410..211,537	Minc_v4_shac_contig_79g0437021, Minc_v4_shac_contig_79g0437031, Minc_v4_shac_contig_79g0437041, Minc_v4_shac_contig_79g0437051	Intergenic		no		miR71
miR71			TGAAAGACATGGGTAGTTGAGACGTGTTGATATAATTTCGGTATTTGGTTAAAAAGAATTTTCTTCTTTTAGCCATCCGAATTATACTCAAATTTAAAAACGACGTGTCATCTACTCTGTTTTTCGGC	128		Minc_v4_shac_contig_39:1,158,251..1,158,374	Minc_v4_shac_contig_39g0299041, Minc_v4_shac_contig_39g0299061, Minc_v4_shac_contig_39g0299071, Minc_v4_shac_contig_39g0299081	3'UTR	Minc_v4_shac_contig_39g0299071	yes	M. arenaria, M. javanica
miR71			TGAAAGACATGGGTAGTTGAGACGTATTGATATAATTTCGGTATTTGGTTAAAAAGAATTTTATTCTTTTTTAGCCATCCGAATTATACTCAAATTTAAAAAAAGACGTGTCATCTACTCTGTTTTTCGGC	131		Minc_v4_shac_contig_131:238,026..238,153	Minc_v4_shac_contig_131g0512891, Minc_v4_shac_contig_131g0512901, Minc_v4_shac_contig_131g0512911, Minc_v4_shac_contig_131g0512921	3'UTR	Minc_v4_shac_contig_131g0512911	yes	M. luci
miR279			augggugugccucuccagucguguuuuuggccuagugccacuauuuggcucaugacuagauccacacucaucu	73		Minc_v4_shac_contig_50:921,901..921,972	Minc_v4_shac_contig_50g0350051, Minc_v4_shac_contig_50g0350061, Minc_v4_shac_contig_50g0350071, Minc_v4_shac_contig_50g0350081	Intergenic		yes	M. arenaria, M. enterolobii, M. javanica, M. luci	miR279
miR279			augggugugccucuccagucguguuuuuggccuagugccacuauuuggcucaugacuagauccacacucaucu	73		Minc_v4_shac_contig_10:2,093,818..2,093,888	Minc_v4_shac_contig_10g0099281, Minc_v4_shac_contig_10g009929, Minc_v4_shac_contig_10g0099301, Minc_v4_shac_contig_10g0099311	Intergenic		yes	M. arenaria
