## Supplemental Table 11 for "Plant-parasitic nematode microRNAs hijack plant AGO1 to induce host-cell reprogramming"

### Sheet: Feuil1
primer	sequence	Exp.		Oligo	sequence	Exp.
SlyT100-02.08_F	TCGACCACCAAGTTTGGATCTACCGGTTCTGCA	DLR assay		amiR-57	GGGGCAAATAATGATTTTATTTTGACTGATAGTGACCTGTTCGTTGCAACAAATTGATGAGCAATGCTTTTTTATAATGCCAAGTTTGTACAAAAAAGCAGGCTTGCTGCAAGGCGATTAAGTTGGGTAACGCCAGGGTTTTCCCAGTCACGACGTTGTAAAACGACGGCCAGTGAATTGTAATACGACTCACTATAGGGCGAATTGGGTACCGGGCCCCCCCTCGAGGTCGACGGTATCGATAAGCTTGATATCGAATTCCTGCAGCCCCAAACACACGCTCGGACGCATATTACACATGTTCATACACTTAATACTCGCTGTTTTGAATTGATGTTTTAGGAATATATATGTAGACAAACGGCTCGGTACTACAGGGTTTCACAGGTCGTGATATGA…	amiRNA assembly
SlyT100-02.08_R	GAACCGGTAGATCCAAACTTGGTGG	DLR assay		amiR-58	GGGGCAAATAATGATTTTATTTTGACTGATAGTGACCTGTTCGTTGCAACAAATTGATGAGCAATGCTTTTTTATAATGCCAAGTTTGTACAAAAAAGCAGGCTTGCTGCAAGGCGATTAAGTTGGGTAACGCCAGGGTTTTCCCAGTCACGACGTTGTAAAACGACGGCCAGTGAATTGTAATACGACTCACTATAGGGCGAATTGGGTACCGGGCCCCCCCTCGAGGTCGACGGTATCGATAAGCTTGATATCGAATTCCTGCAGCCCCAAACACACGCTCGGACGCATATTACACATGTTCATACACTTAATACTCGCTGTTTTGAATTGATGTTTTAGGAATATATATGTAGACGACGAATCTCGACTGATCTCTTCACAGGTCGTGATATGATT…	amiRNA assembly
SlyT100-10.09_F	TCGACGCTTGAGTTTGGGTCTATGGGTCCTGCA	DLR assay		amiR-92	GGGGCAAATAATGATTTTATTTTGACTGATAGTGACCTGTTCGTTGCAACAAATTGATGAGCAATGCTTTTTTATAATGCCAAGTTTGTACAAAAAAGCAGGCTTGCTGCAAGGCGATTAAGTTGGGTAACGCCAGGGTTTTCCCAGTCACGACGTTGTAAAACGACGGCCAGTGAATTGTAATACGACTCACTATAGGGCGAATTGGGTACCGGGCCCCCCCTCGAGGTCGACGGTATCGATAAGCTTGATATCGAATTCCTGCAGCCCCAAACACACGCTCGGACGCATATTACACATGTTCATACACTTAATACTCGCTGTTTTGAATTGATGTTTTAGGAATATATATGTAGATCAGGCCGAAGCGAGTGCAATTTCACAGGTCGTGATATGATT…	amiRNA assembly
SlyT100-10.09_R	GGACCCATAGACCCAAACTCAAGCG	DLR assay		amiR-5359	GGGGCAAATAATGATTTTATTTTGACTGATAGTGACCTGTTCGTTGCAACAAATTGATGAGCAATGCTTTTTTATAATGCCAAGTTTGTACAAAAAAGCAGGCTTGCTGCAAGGCGATTAAGTTGGGTAACGCCAGGGTTTTCCCAGTCACGACGTTGTAAAACGACGGCCAGTGAATTGTAATACGACTCACTATAGGGCGAATTGGGTACCGGGCCCCCCCTCGAGGTCGACGGTATCGATAAGCTTGATATCGAATTCCTGCAGCCCCAAACACACGCTCGGACGCATATTACACATGTTCATACACTTAATACTCGCTGTTTTGAATTGATGTTTTAGGAATATATATGTAGATACCAACATAGAAAATCCCAGTTCACAGGTCGTGATATGATT…	amiRNA assembly
SlyT100-96_F	TCGACCCTCTAGTTTGGATCTAGGAGTTCTGCA	DLR assay		amiR-7904	GGGGCAAATAATGATTTTATTTTGACTGATAGTGACCTGTTCGTTGCAACAAATTGATGAGCAATGCTTTTTTATAATGCCAAGTTTGTACAAAAAAGCAGGCTTGCTGCAAGGCGATTAAGTTGGGTAACGCCAGGGTTTTCCCAGTCACGACGTTGTAAAACGACGGCCAGTGAATTGTAATACGACTCACTATAGGGCGAATTGGGTACCGGGCCCCCCCTCGAGGTCGACGGTATCGATAAGCTTGATATCGAATTCCTGCAGCCCCAAACACACGCTCGGACGCATATTACACATGTTCATACACTTAATACTCGCTGTTTTGAATTGATGTTTTAGGAATATATATGTAGATGCGACGCAAAGGAATTTTTGTTCACAGGTCGTGATATGATT…	amiRNA assembly
SlyT100-96_R	GAACTCCTAGATCCAAACTAGAGGG	DLR assay		amiR-Miex2	GGGGCAAATAATGATTTTATTTTGACTGATAGTGACCTGTTCGTTGCAACAAATTGATGAGCAATGCTTTTTTATAATGCCAAGTTTGTACAAAAAAGCAGGCTTGCTGCAAGGCGATTAAGTTGGGTAACGCCAGGGTTTTCCCAGTCACGACGTTGTAAAACGACGGCCAGTGAATTGTAATACGACTCACTATAGGGCGAATTGGGTACCGGGCCCCCCCTCGAGGTCGACGGTATCGATAAGCTTGATATCGAATTCCTGCAGCCCCAAACACACGCTCGGACGCATATTACACATGTTCATACACTTAATACTCGCTGTTTTGAATTGATGTTTTAGGAATATATATGTAGATCTCGATCTTCGACATGGTGCTATCACAGGTCGTGATATGAT…	amiRNA assembly
SlyT2-03_F	TCGACTGGGCTATATTCAATTGTGGTGCTGCA	DLR assay		SlyT2-09_MCTS	GGGGACAAGTTTGTACAAAAAAGCAGGCTTGTAAGTCGACAGGGCCATAAGAGCTGTGGCTGTTGTTGTTGTTATGGTCTAATTTAAATATGGTCTAAAGAAGAAGAATAGGGCCATAAGAGCTGTGGCTGTTGTTGTTGTTATGGTCTAATTTAAATATGGTCTAAAGAAGAAGAATAGGGCCATAAGAGCTGTGGCTCTGCAGGTACCCAGCTTTCTTGTACAAAGTGGTCCCC	DLR assay
SlyT2-03_R	GCACCACAATTGAATATAGCCCAG	DLR assay
SlyT2-06.06_F	TCGACGTTGCCATATCGGGCTGTGGTCCTGCA	DLR assay
SlyT2-06.06_R	GGACCACAGCCCGATATGGCAACG	DLR assay
SlyT2-06.07_F	TCGACCTTGCCATATCGAGCTGGTATTCTGCA	DLR assay
SlyT2-06.07_R	GAATACCAGCTCGATATGGCAAGG	DLR assay
SlyT2-08_F	TCGACGAAGTCTACTCGAACTGTGATGCTGCA	DLR assay
SlyT2-08_R	GCATCACAGTTCGAGTAGACTTCG	DLR assay
SlyT2-12_F	TCGACATGGCTGTGTTGGACTGTGGTGCTGCA	DLR assay
SlyT2-12_R	GCACCACAGTCCAACACAGCCATG	DLR assay
SlyT5359-05.09_F	TCGACTGATGAGGTGAAAAGTCCCGACTGCA	DLR assay
SlyT5359-05.09_R	GTCGGGACTTTTCACCTCATCAG	DLR assay
SlyT5359-11.04_F	TCGACGAGCAACAAAGAAAATCTCAGGCTGCA	DLR assay
SlyT5359-11.04_R	GCCTGAGATTTTCTTTGTTGCTCG	DLR assay
SlyT5359-11.06_F	TCGACACCCGTGATAAGAAATCCCAGGCTGCA	DLR assay
SlyT5359-11.06_R	GCCTGGGATTTCTTATCACGGGTG	DLR assay
SlyT57-07.00_F	TCGACTGGAGGGCTCAGTGCTGCAGTGTACTGCA	DLR assay
SlyT57-07.00_R	GTACACTGCAGCACTGAGCCCTCCAG	DLR assay
SlyT58-05.05_F	TCGACATTTGAATTTAGTCTGATCTCACTGCA	DLR assay
SlyT58-05.05_R	GTGAGATCAGACTAAATTCAAATG	DLR assay
SlyT58-07.05_F	TCGACGAAAGAATTTGGATTGGTCTCACTGCA	DLR assay
SlyT58-07.05_R	GTGAGACCAATCCAAATTCTTTCG	DLR assay
SlyT58-11.03_F	TCGACAGACGAGATGGGCTGATCTCACTGCA	DLR assay
SlyT58-11.03_R	GTGAGATCAGCCCATCTCGTCTG	DLR assay
SlyT7904-03.16_F	TCGACTAAATGGCAATGGAGTTTTTGACTGCA	DLR assay
SlyT7904-03.16_R	GTCAAAAACTCCATTGCCATTTAG	DLR assay
SlyT7904-03.18_F	TCGACCGTGAAGCAAAGGAATTTTTGACTGCA	DLR assay
SlyT7904-03.18_R	GTCAAAAATTCCTTTGCTTCACGG	DLR assay
SlyT7904-11.05_F	TCGACCGTCGACGTGATGGAATCGTTGACTGCA	DLR assay
SlyT7904-11.05_R	GTCAACGATTCCATCACGTCGACGG	DLR assay
SlyT92-01.09_F	TCGACGATGGCTCAAATGAATGCAATGCTGCA	DLR assay
SlyT92-01.09_R	GCATTGCATTCATTTGAGCCATCG	DLR assay
SlyT92-01.11_F	TCGACATGCGCCGGAGCGGGTGCAATACTGCA	DLR assay
SlyT92-01.11_R	GTATTGCACCCGCTCCGGCGCATG	DLR assay
SlyT92-02.07_F	TCGACACTGGTTGAGATGGTTGCGATACTGCA	DLR assay
SlyT92-02.07_R	GTATCGCAACCATCTCAACCAGTG	DLR assay
SlyTex1-06.05_F	TCGACTGATGAGCAAATGGTTCGGTGATGCTGCA	DLR assay
SlyTex1-06.05_R	GCATCACCGAACCATTTGCTCATCAG	DLR assay
SlyTex1-06.07_F	TCGACTGATGTGTAAGTGGTTTGTCTGCA	DLR assay
SlyTex1-06.07_R	GACAAACCACTTACACATCAG	DLR assay
SlyTex1-07.06_F	TCGACTGGTGTGCAAGCGATTTCCCTGCA	DLR assay
SlyTex1-07.06_R	GGGAAATCGCTTGCACACCAG	DLR assay
SlyTex1-09.05_F	TCGACAGCACGATGTGCAGCGGTTTGACTGCA	DLR assay
SlyTex1-09.05_R	GTCAAACCGCTGCACATCGTGCTG	DLR assay
SlyTex1-10.06_F	TCGACAGATGTTCAAACGGTTCGTAAGAGCTGCA	DLR assay
SlyTex1-10.06_R	GCTCTTACGAACCGTTTGAACATCTG	DLR assay
SlyTex2-05.01_F	TCGACGAAGGGTGTTCAACATGGTGCATCTGCA	DLR assay
SlyTex2-05.01_R	GATGCACCATGTTGAACACCCTTCG	DLR assay
SlyTex2-05.05_F	TCGACAGAGGTTATTCAGCATGGTGCTTCTGCA	DLR assay
SlyTex2-05.05_R	GAAGCACCATGCTGAATAACCTCTG	DLR assay
T100-C_F	TCGACAGACTAGTTCGGATCTACGGGTTCTGCA	DLR assay
T100-C_R	GAACCCGTAGATCCGAACTAGTCTG	DLR assay
T2-C_F	TCGACTGAGGCCATATCGAACTGTGATACTGCA	DLR assay
T2-C_R	GTATCACAGTTCGATATGGCCTCAG	DLR assay
T5359-C_F	TCGACTACCAACATAAAAAATCCCAGACTGCA	DLR assay
T5359-C_R	GTCTGGGATTTTTTATGTTGGTAG	DLR assay
T57-C_F	TCGACCAAACGGCTCGGGACTACAGGGTACTGCA	DLR assay
T57-C_R	GTACCCTGTAGTCCCGAGCCGTTTGG	DLR assay
T58-C_F	TCGACCGACGAATCTGGACTGATCTCACTGCA	DLR assay
T58-C-R	GTGAGATCAGTCCAGATTCGTCGG	DLR assay
T7904-C_F	TCGACAGTTTTTAAGGCAACGCAGCGTCTGCA	DLR assay
T7904-C_R	GACGCTGCGTTGCCTTAAAAACTG	DLR assay
T92-C_F	TCGACATAACGTGAGCAAAGCCGGACTCTGCA	DLR assay
T92-C_R	GAGTCCGGCTTTGCTCACGTTATG	DLR assay
Tex1-C_F	TCGACTGCTTAGCAAACGTGTAGCCACAACTGCA	DLR assay
Tex1-C_R	GTTGTGGCTACACGTTTGCTAAGCAG	DLR assay
Tex2-C_F	TCGACTTCGTGGTACAACTTCTAGCTCTCTGCA	DLR assay
Tex2-C_R	GAGAGCTAGAAGTTGTACCACGAAG	DLR assay
amiR-100_I	GAAACCCGTAGATCCGAACTAGTCTTCTCTCTTTTGTATTCC	amiRNA assembly
amiR-100_II	GAAGACTAGTTCGGATCTACGGGTTTCAAAGAGAATCAATGA	amiRNA assembly
amiR-100_III	GAACTGGCTCGGCGTTTCGGGTGGATCACAGGTCGTGATATG	amiRNA assembly
amiR-100_IV	GATCCACCCGAAACGCCGAGCCAGTTCTACATATATATTCCT	amiRNA assembly
amiR_Miex1_I	GAACGAATCGTTTGCACATCGGTGTTTCTCTCTTTTGTATTCC	amiRNA assembly
amiR_Miex1_II	GAAACACCGATGTGCAAACGATTCGTTCAAAGAGAATCAATGA	amiRNA assembly
amiR_Miex1_III	GACATCGATATGCAGGTTCGCCCTCACAGGTCGTGATATG	amiRNA assembly
amiR_Miex1_IV	GAGGGCGAACCTGCATATCGATGTCTACATATATATTCCT	amiRNA assembly
amiR_miR2b_I	GATATCACAGTTCGATATGGCCTCTCTCTCTTTTGTATTCC	amiRNA assembly
amiR_miR2b_II	GAGAGGCCATATCGAACTGTGATATCAAAGAGAATCAATGA	amiRNA assembly
amiR_miR2b_III	GAGAGGCCATATTGAACTGTGATTTCACAGGTCGTGATATG	amiRNA assembly
amiR_miR2b_IV	GAAATCACAGTTCAATATGGCCTCTCTACATATATATTCCT	amiRNA assembly
attB1-F	ACAAGTTTGTACAAAAAAGCAGGCT	cloning PCR
attB2-R	ACCACTTTGTACAAGAAAGCTGGGT	cloning PCR
P35S_F	TTCCATTGCCCAGCTATCTG	genotyping
T35S_R	TCAACACATGAGCGAAACCC	genotyping
